# The key protein of endosomal mRNP transport Rrm4 binds translational landmark sites of cargo mRNAs

**DOI:** 10.1101/418079

**Authors:** Lilli Olgeiser, Carl Haag, Susan Boerner, Jernej Ule, Anke Busch, Janine Koepke, Julian König, Michael Feldbrügge, Kathi Zarnack

## Abstract

RNA-binding proteins (RBPs) determine spatiotemporal gene expression by mediating active transport and local translation of cargo mRNAs. Here, we cast a transcriptome-wide view on the transported mRNAs and cognate RBP binding sites during endosomal messenger ribonucleoprotein (mRNP) transport in *Ustilago maydis*. Using individual-nucleotide resolution UV crosslinking and immunoprecipitation (iCLIP), we compare the key transport RBP Rrm4 and the newly identified endosomal mRNP component Grp1 that is crucial to coordinate hyphal growth. Both RBPs bind predominantly in the 3’ untranslated region of thousands of shared cargo mRNAs, often in close proximity. Intriguingly, Rrm4 precisely binds at stop codons, which constitute landmark sites of translation, suggesting an intimate connection of mRNA transport and translation. Towards uncovering the code of recognition, we identify UAUG as specific binding motif of Rrm4 that is bound by its third RRM domain. Altogether, we provide first insights into the positional organisation of co-localising RBPs on individual cargo mRNAs.
