## Supplementary material for "The key protein of endosomal mRNP transport Rrm4 binds translational landmark sites of cargo mRNAs"

### Sheet: Grp1-unique targets
Dataset EV2: Grp1-unique target transcripts that are only bound by Grp1. List of 520 target transcripts that harbour at least one Grp1 binding site, but no Rrm4 binding site (subtracting the full set of unfiltered Rrm4 crosslink clusters as shown in Fig EV3E; see Materials and methods). Binding sites were assigned to distinct transcript regions, applying the following hierarchy to resolve overlap…
UMAG ID	Description	Total number of Grp1 binding sites	Binding sites per region
			3´ UTR	5´ UTR	exon	intron
UMAG_00003	hypothetical protein	2	2	0	0	0
UMAG_15048	related to 4-coumarate-CoA ligase 1	2	1	0	1	0
UMAG_00056	probable neutral amino acid permease	3	2	1	0	0
UMAG_00071	probable deoxyhypusine synthase	3	3	0	0	0
UMAG_00074	related to NOP16 – nucleolar protein involved in 60S ribosomal subunit biogenesis	1	1	0	0	0
UMAG_00076	probable purine permease	2	2	0	0	0
UMAG_00099	related to choline-phosphate cytidylyltransferase	1	1	0	0	0
UMAG_00102	hypothetical protein	2	2	0	0	0
UMAG_10027	probable PRP19 - non-snRNP spliceosome component required for DNA repair	4	1	0	0	3
UMAG_00113	related to transcriptional activator acu-15	1	1	0	0	0
UMAG_00126	related to Chitin deacetylase 1	1	1	0	0	0
UMAG_10053	related to carbonic anhydrase	3	3	0	0	0
UMAG_00229	hypothetical protein	1	1	0	0	0
UMAG_10100	related to PSF3 - subunit of the GINS complex	1	1	0	0	0
UMAG_00366	probable MCM6 - involved in replication	1	1	0	0	0
UMAG_12152	hypothetical protein	1	1	0	0	0
UMAG_12153	hypothetical protein	1	1	0	0	0
UMAG_00478	hypothetical protein	1	0	1	0	0
UMAG_15088	hypothetical protein	5	4	0	1	0
UMAG_00505	related to BRO1 - cytoplasmic class E vacuolar protein sorting (VPS) factor	2	2	0	0	0
UMAG_11440	hypothetical protein	1	1	0	0	0
UMAG_00533	related to PPR1 - transcription factor regulating pyrimidine pathway	1	0	0	1	0
UMAG_00608	hypothetical protein	1	1	0	0	0
UMAG_10925	related to SGF73 - SAGA complex subunit	1	1	0	0	0
UMAG_11829	hypothetical protein	2	1	1	0	0
UMAG_15016	related to NOP7 - component of several different pre-ribosomal particles	1	1	0	0	0
UMAG_00729	probable RFC4 - DNA replication factor C, 37 kDa subunit	1	1	0	0	0
UMAG_15051	related to SKN1 - protein involved in sphingolipid biosynthesis	4	4	0	0	0
UMAG_15030	related to ATX2 - Golgi membrane protein involved in manganese homeostasis	2	2	0	0	0
UMAG_06459	Cytochrome P450 monooxygenase involved in Ustilagic Acid production	1	0	0	0	1
UMAG_06431	hypothetical protein	3	3	0	0	0
UMAG_06394	related to 50S ribosomal protein L19	1	1	0	0	0
UMAG_12337	related to acyl-coa thioester hydrolase	1	1	0	0	0
UMAG_06237	related to Tetratricopeptide repeat protein 1	1	1	0	0	0
UMAG_06233	probable SIK1 - involved in pre-rRNA processing	4	4	0	0	0
UMAG_06212	related to SSN8 - DNA-directed RNA polymerase II holoenzyme and SRB subcomplex subunit, cyclin C homolog	1	1	0	0	0
UMAG_15068	hypothetical protein	2	2	0	0	0
UMAG_06201	probable RVB1 - RUVB-like protein	2	2	0	0	0
UMAG_06189	hypothetical protein	2	2	0	0	0
UMAG_11220	related to dolichyl-phosphate-mannose-protein mannosyltransferase	1	1	0	0	0
UMAG_06167	probable PMI40 - mannose-6-phosphate isomerase	2	2	0	0	0
UMAG_06154	hypothetical protein	2	2	0	0	0
UMAG_12068	related to N-acetylglucosaminyltransferase (C-terminal fragment)	1	1	0	0	0
UMAG_06064	hypothetical protein	1	1	0	0	0
UMAG_11805	hypothetical protein	2	2	0	0	0
UMAG_06010	alpha-isopropylmalate isomerase	2	2	0	0	0
UMAG_05988	hypothetical protein	2	2	0	0	0
UMAG_05921	related to DUS3 - member of dihydrouridine synthase family	1	1	0	0	0
UMAG_11797	related to Ubiquinone biosynthesis protein COQ6 and COQ7	2	2	0	0	0
UMAG_05862	hypothetical protein	1	1	0	0	0
UMAG_05434	probable Shwachman-Bodian-Diamond syndrome protein	1	1	0	0	0
UMAG_05410	related to RTF1 - subunit of the RNA polymerase II-associated Paf1 complex	1	1	0	0	0
UMAG_05385	Guanine nucleotide-binding protein alpha-4 subunit	1	1	0	0	0
UMAG_05363	related to pre-mRNA splicing factor U2AF large chain	1	1	0	0	0
UMAG_05274	related to Heat shock factor protein 4	2	2	0	0	0
UMAG_05273	related to dipeptidyl aminopeptidase B	1	1	0	0	0
UMAG_05272	hypothetical protein	1	1	0	0	0
UMAG_05271	related to Malic acid transport protein	1	1	0	0	0
UMAG_05602	probable sugar transporter	1	0	0	1	0
UMAG_05557	related to RSC2 - member of RSC complex	1	1	0	0	0
UMAG_11794	related to SCD6 - protein may bind RNA and have a role in RNA processing	5	0	0	0	5
UMAG_05531	related to Phosphoserine aminotransferase	2	2	0	0	0
UMAG_05512	related to microfibril-associated protein	1	1	0	0	0
UMAG_00869	hypothetical protein	2	2	0	0	0
UMAG_00878	hypothetical protein	1	0	0	1	0
UMAG_11842	hypothetical protein	1	1	0	0	0
UMAG_10616	probable CDC31 - spindle pole body component, centrin	1	1	0	0	0
UMAG_00995	hypothetical protein	1	1	0	0	0
UMAG_10795	hypothetical protein	2	0	0	2	0
UMAG_01012	hypothetical protein	3	3	0	0	0
UMAG_11853	hypothetical protein	4	4	0	0	0
UMAG_01271	related to NAM8 - meiotic recombination protein	1	1	0	0	0
UMAG_10230	hypothetical protein	1	0	0	1	0
UMAG_01301	hypothetical protein	1	0	0	1	0
UMAG_01323	related to pre-mRNA splicing factor	1	1	0	0	0
UMAG_12134	hypothetical protein	2	2	0	0	0
UMAG_11871	related to GRR1 - required for glucose repression and for glucose and cation transport	2	1	1	0	0
UMAG_11308	histone deacetylase	3	3	0	0	0
UMAG_01372	related to nuclear GTPase	3	3	0	0	0
UMAG_01378	hypothetical protein	4	4	0	0	0
UMAG_01397	related to REX4 - strong similarity to X.laevis XPMC2 protein	2	2	0	0	0
UMAG_01434	siderophore peptide synthetase involved in ferrichromeA biosynthesis	1	1	0	0	0
UMAG_10747	related to Exosome complex exonuclease RRP43	2	2	0	0	0
UMAG_05445	hypothetical protein	1	1	0	0	0
UMAG_04880	probable APG7 - component of the autophagic system	2	2	0	0	0
UMAG_04875	hypothetical protein	1	1	0	0	0
UMAG_12286	hypothetical protein	1	1	0	0	0
UMAG_04846	related to kynureninase	1	1	0	0	0
UMAG_04834	hypothetical protein	1	1	0	0	0
UMAG_04809	related to EBP2 - required for pre-rRNA processing and ribosomal subunit assembly	2	2	0	0	0
UMAG_11999	probable Chromatin assembly factor 1 subunit c	1	1	0	0	0
UMAG_10684	hypothetical protein	2	2	0	0	0
UMAG_04737	hypothetical protein	1	1	0	0	0
UMAG_05732	related to phytochrome	2	2	0	0	0
UMAG_10914	related to HOS3 - Trichostatin A-insensitive homodimeric histone deacetylase (HDAC)	1	0	0	0	1
UMAG_05719	hypothetical protein	1	1	0	0	0
UMAG_10935	related to AP-3 adapter complex mu3A subunit	1	1	0	0	0
UMAG_05704	hypothetical protein	2	2	0	0	0
UMAG_10738	related to SNU66 - component of the U4/U6.U5 snRNP complex	1	0	1	0	0
UMAG_12018	hypothetical protein (C-terminal fragment)	3	3	0	0	0
UMAG_05054	hypothetical protein	1	1	0	0	0
UMAG_05028	related to DNA2 - DNA helicase	1	0	0	1	0
UMAG_04942	hypothetical protein	1	1	0	0	0
UMAG_04928	hypothetical protein	4	4	0	0	0
UMAG_04456	protein kinase A, catalytic subunit	1	1	0	0	0
UMAG_04424	hypothetical protein	3	3	0	0	0
UMAG_04422	related to endo-1,4-beta-xylanase b	2	0	2	0	0
UMAG_04416	probable POB3 - protein that binds to DNA polymerase I	1	1	0	0	0
UMAG_04413	related to transport protein USO1	4	4	0	0	0
UMAG_01445	probable DNA replication licensing factor (nimQ)	3	3	0	0	0
UMAG_11653	related to CYC3 - holocytochrome-c synthase (cytochrome c heme lyase)	1	1	0	0	0
UMAG_01454	hypothetical protein	1	1	0	0	0
UMAG_01511	hypothetical protein	1	1	0	0	0
UMAG_01552	related to ATPase family protein	1	1	0	0	0
UMAG_11685	hypothetical protein	1	0	1	0	0
UMAG_01615	hypothetical protein	2	2	0	0	0
UMAG_01621	related to BNA3 - kynurenine aminotransferase	1	1	0	0	0
UMAG_01660	hypothetical protein	1	1	0	0	0
UMAG_01670	related to MTR10 - involved in nuclear protein import	3	3	0	0	0
UMAG_01671	related to YSC84 - protein involved in the organization of actin cytoskeleton	1	1	0	0	0
UMAG_01679	probable MCM3 - subunit of pre-replication complex	2	2	0	0	0
UMAG_11360	related to ASE1 - mitotic spindle midzone localized MAP family member	3	3	0	0	0
UMAG_01708	probable HOM6 - homoserine dehydrogenase	2	2	0	0	0
UMAG_01710	related to N-carbamoyl-L-amino acid hydrolase	2	2	0	0	0
UMAG_10874	hypothetical protein	1	1	0	0	0
UMAG_01788	related to deacetylase	2	2	0	0	0
UMAG_01790	related to DNA ligase	1	1	0	0	0
UMAG_01904	related to succinyl-coa ligase [gdp-forming] beta-chain, mitochondrial precursor	1	1	0	0	0
UMAG_01923	hypothetical protein	1	0	0	1	0
UMAG_10449	hypothetical protein	1	1	0	0	0
UMAG_10450	related to transcriptional regulator rds2	1	1	0	0	0
UMAG_10451	hypothetical protein	2	2	0	0	0
UMAG_01935	probable methylglutaconyl-coa hydratase, mitochondrial precursor	1	1	0	0	0
UMAG_11381	hypothetical protein	1	1	0	0	0
UMAG_01992	related to amidohydrolase	1	1	0	0	0
UMAG_02022	hypothetical protein	2	2	0	0	0
UMAG_02023	related to long chain fatty alcohol oxidase	3	3	0	0	0
UMAG_06476	hypothetical protein	1	0	0	1	0
UMAG_12265	hypothetical protein	1	1	0	0	0
UMAG_04389	probable SMC3 - required for structural maintenance of chromosomes	1	1	0	0	0
UMAG_04332	related to DNAJ-like protein Psi	1	1	0	0	0
UMAG_04676	hypothetical protein	1	1	0	0	0
UMAG_11549	related to LIP5 - lipoic acid synthase	2	1	0	1	0
UMAG_04623	probable RFC3 - DNA replication factor C, 40 kDa subunit	1	1	0	0	0
UMAG_04609	hypothetical protein	1	0	0	1	0
UMAG_10988	probable clathrin coat assembly protein ap17	1	1	0	0	0
UMAG_10909	related to GTPase-activating protein beta-chimerin	1	1	0	0	0
UMAG_11989	probable HCA4 - can suppress the U14 snoRNA rRNA processing function	3	3	0	0	0
UMAG_04516	hypothetical protein	3	3	0	0	0
UMAG_10436	hypothetical protein	1	1	0	0	0
UMAG_04284	related to TSR3 - protein required for processing of the 20S pre-rRNA	3	2	0	1	0
UMAG_04265	related to Beclin 1	1	1	0	0	0
UMAG_10415	related to hypercellular protein (hypa)	3	2	0	1	0
UMAG_10412	hypothetical protein	1	1	0	0	0
UMAG_04232	related to UTP21 - U3 snoRNP protein	2	2	0	0	0
UMAG_04211	hypothetical protein	2	2	0	0	0
UMAG_11127	probable NCS6 - protein required for thiolation of uridine at wobble positions	2	2	0	0	0
UMAG_04172	hypothetical protein	1	1	0	0	0
UMAG_04161	related to epoxide hydrolase	2	2	0	0	0
UMAG_10885	hypothetical protein	3	0	0	0	3
UMAG_12254	sepA-related Formin	1	1	0	0	0
UMAG_05095	hypothetical protein	1	1	0	0	0
UMAG_05169	related to YAP1802 - protein involved in clathrin cage assembly	1	1	0	0	0
UMAG_05191	hypothetical protein	1	1	0	0	0
UMAG_05224	related to Muskelin	1	1	0	0	0
UMAG_06271	hypothetical protein	1	1	0	0	0
UMAG_06274	related to hormone-sensitive lipase	3	3	0	0	0
UMAG_10779	related to CEX1 – cytoplasmic component of the nuclear aminoacylation-dependent tRNA export pathway	1	1	0	0	0
UMAG_10585	hypothetical protein	1	1	0	0	0
UMAG_04062	hypothetical protein	1	1	0	0	0
UMAG_04060	probable DIC1 - mitochondrial dicarboxylate carrier	2	2	0	0	0
UMAG_11055	hypothetical protein	2	2	0	0	0
UMAG_04021	probable NMD3 - nonsense-mediated mRNA decay protein	2	2	0	0	0
UMAG_03974	probable histidine biosynthesis trifunctional protein	1	1	0	0	0
UMAG_11969	hypothetical protein	2	2	0	0	0
UMAG_11516	hypothetical protein	1	0	1	0	0
UMAG_03883	related to WD repeat and FYVE domain-containing protein 3	2	2	0	0	0
UMAG_12243	related to swi/snf-related matrix-associated actin-dependent regulator of chromatin, subfamily c, member 1	2	1	0	1	0
UMAG_03841	related to IRE1 - protein kinase	2	2	0	0	0
UMAG_03803	gamma-tubulin	2	2	0	0	0
UMAG_03789	hypothetical protein	1	1	0	0	0
UMAG_11462	hypothetical protein	3	3	0	0	0
UMAG_02065	histone deacetylase	2	2	0	0	0
UMAG_15077	hypothetical protein	1	1	0	0	0
UMAG_02161	hypothetical protein	1	1	0	0	0
UMAG_10065	related to ACN9 - protein of gluconeogenesis in mitochondrial intermembrane space	1	0	1	0	0
UMAG_02178	related to aspartic protease	1	1	0	0	0
UMAG_02213	hypothetical protein	1	0	0	1	0
UMAG_02249	probable vacuolar protein sorting protein VpsB	2	2	0	0	0
UMAG_02282	hypothetical protein	2	2	0	0	0
UMAG_02300	probable alpha-amylase	2	2	0	0	0
UMAG_02314	hypothetical protein	1	1	0	0	0
UMAG_11700	hypothetical protein	1	1	0	0	0
UMAG_11708	related to DTD1 - D-Tyr-tRNA(Tyr) deacylase activity	1	1	0	0	0
UMAG_02344	related to translation initiation factor IF-2, mitochondrial	1	0	0	1	0
UMAG_02403	related to tRNA splicing endonuclease beta subunit	1	1	0	0	0
UMAG_02454	hypothetical protein	1	0	0	1	0
UMAG_02457	related to OXA1 - cytochrome oxidase biogenesis protein, mitochondrial	2	2	0	0	0
UMAG_10161	hypothetical protein	2	2	0	0	0
UMAG_02472	hypothetical protein	3	3	0	0	0
UMAG_02489	hypothetical protein	1	1	0	0	0
UMAG_02499	hypothetical protein	1	1	0	0	0
UMAG_10665	related to acyl-CoA dehydrogenase	2	2	0	0	0
UMAG_03708	related to gata transcription factor	2	2	0	0	0
UMAG_03698	hypothetical protein	2	2	0	0	0
UMAG_03674	hypothetical protein	1	1	0	0	0
UMAG_10478	related to RER1 protein	1	1	0	0	0
UMAG_03621	related to RKM4 - ribosomal lysine methyltransferase	1	1	0	0	0
UMAG_03620	related to Regulatory protein alcR	1	1	0	0	0
UMAG_03584	related to RPA49 - 49 kD subunit of DNA-directed RNA polymerase I	1	1	0	0	0
UMAG_03557	related to nitrogen assimilation transcription factor	2	2	0	0	0
UMAG_03555	probable QNS1 - Glutamine-dependent NAD Synthetase	1	1	0	0	0
UMAG_03548	related to endo-polygalacturonase	1	1	0	0	0
UMAG_03532	hypothetical protein	1	1	0	0	0
UMAG_03504	related to Purine-nucleoside phosphorylase	1	1	0	0	0
UMAG_03501	probable DNA topoisomerase II	3	3	0	0	0
UMAG_03495	probable PNO1 protein	1	1	0	0	0
UMAG_11087	related to checkpoint kinase chk1	1	1	0	0	0
UMAG_11084	probable voltage-gated chloride channel (clc-a)	1	1	0	0	0
UMAG_10447	related to Histone H1	4	4	0	0	0
UMAG_03456	hypothetical protein	1	1	0	0	0
UMAG_03362	hypothetical protein	2	2	0	0	0
UMAG_03341	related to ATG11 - required for mitophagy	1	1	0	0	0
UMAG_03333	related to IST1 - protein with a positive role in the multivesicular body sorting pathway	1	1	0	0	0
UMAG_02556	hypothetical protein	3	3	0	0	0
UMAG_02585	related to TPO1 - Vacuolar polyamine-H antiporter	1	0	1	0	0
UMAG_02603	related to Myosin heavy chain	1	1	0	0	0
UMAG_10285	related to FAR11 - protein involved in recovery from cell cycle arrest in response to pheromone	2	1	0	1	0
UMAG_02640	hypothetical protein	1	1	0	0	0
UMAG_10304	hypothetical protein	1	1	0	0	0
UMAG_02664	related to zinc finger protein white collar 2 (wc-2)	2	2	0	0	0
UMAG_02688	hypothetical protein	6	6	0	0	0
UMAG_15061	hypothetical protein	1	1	0	0	0
UMAG_11926	hypothetical protein	1	1	0	0	0
UMAG_02724	hypothetical protein	1	1	0	0	0
UMAG_11725	hypothetical protein	4	4	0	0	0
UMAG_02744	related to Iron transport protein 1	1	1	0	0	0
UMAG_03289	hypothetical protein	1	1	0	0	0
UMAG_11957	related to histidine kinase	1	1	0	0	0
UMAG_03260	hypothetical protein	1	1	0	0	0
UMAG_11953	related to STE23 - Metalloprotease involved in a-factor processing	2	2	0	0	0
UMAG_12218	probable SMC1 - chromosome segregation protein	1	1	0	0	0
UMAG_10982	related to ribonucleoprotein	1	1	0	0	0
UMAG_03140	hypothetical protein	1	1	0	0	0
UMAG_12209	related to SMC4 - Stable Maintenance of Chromosomes	1	1	0	0	0
UMAG_03102	hypothetical protein	2	2	0	0	0
UMAG_03081	related to ARK1 - Actin Regulating Kinase	1	0	0	1	0
UMAG_03066	hypothetical protein	1	1	0	0	0
UMAG_03032	hypothetical protein	3	3	0	0	0
UMAG_03028	hypothetical protein	1	1	0	0	0
UMAG_03025	probable DNA mismatch repair protein MSH2	1	1	0	0	0
UMAG_03007	probable RBG1 - ribosome interacting GTPase	2	2	0	0	0
UMAG_02862	hypothetical protein	3	3	0	0	0
UMAG_12197	hypothetical protein	3	0	3	0	0
UMAG_02896	hypothetical protein	3	3	0	0	0
UMAG_10326	probable Mannose-1-phosphate guanylyltransferase	4	3	0	1	0
UMAG_02944	hypothetical protein	1	1	0	0	0
UMAG_10330	related to AVT3 - Vacuolar transporter, involved in amino acid efflux from the vacuole	3	3	0	0	0
UMAG_12203	related to CWC2 - involved in mRNA splicing	2	2	0	0	0
UMAG_02978	hypothetical protein	1	1	0	0	0
UMAG_02985	hypothetical protein	1	1	0	0	0
UMAG_03027	related to MON1 - required for fusion of cvt-vesicles and autophagosomes with the vacuole	1	0	0	1	0
UMAG_10368	related to Heat shock factor protein	2	2	0	0	0
UMAG_03070	related to Pre-mRNA cleavage complex II protein Clp1	1	1	0	0	0
UMAG_10629	hypothetical protein	2	1	0	1	0
UMAG_10338	hypothetical protein	1	1	0	0	0
UMAG_10336	related to PEX29 - peroxisomal integral membrane peroxin	1	1	0	0	0
UMAG_02958	related to SWI/SNF related, matrix associated, actin dependent regulator of chromatin subfamily D member 1	2	2	0	0	0
UMAG_02921	hypothetical protein	1	1	0	0	0
UMAG_11935	hypothetical protein	1	1	0	0	0
UMAG_15064	hypothetical protein	1	0	0	1	0
UMAG_02886	hypothetical protein	1	1	0	0	0
UMAG_02868	probable ribosomal elongation factor EF-2	2	0	0	2	0
UMAG_02861	hypothetical protein	1	1	0	0	0
UMAG_11477	hypothetical protein	2	2	0	0	0
UMAG_02799	related to phosphatidylserine decarboxylase	1	1	0	0	0
UMAG_02792	related to CYS4 - cystathionine beta-synthase	1	1	0	0	0
UMAG_02765	hypothetical protein	1	0	0	1	0
UMAG_02709	probable HHT1 - histone H3	2	2	0	0	0
UMAG_10379	related to CCR4 - component of the major cytoplasmic deadenylase (C-terminal fragment)	2	2	0	0	0
UMAG_03264	probable xanthine dehydrogenase	2	2	0	0	0
UMAG_03267	hypothetical protein	4	4	0	0	0
UMAG_03268	related to SPB4 - ATP-dependent RNA helicase of DEAH box family	1	0	1	0	0
UMAG_03292	related to Protein mlo2	1	1	0	0	0
UMAG_10656	related to DNA primase 48K protein PRI1	1	1	0	0	0
UMAG_03353	related to ataxin-3	1	1	0	0	0
UMAG_11013	hypothetical protein	1	1	0	0	0
UMAG_10299	related to LUC7 - essential protein associated with the U1 snRNP complex	1	1	0	0	0
UMAG_02641	related to PEX10 - peroxisomal assembly protein - peroxin	2	2	0	0	0
UMAG_02630	hypothetical protein / related to thiamin pyrophosphokinase	1	0	0	1	0
UMAG_02600	probable mitochondrial processing peptidase alpha chain precursor	7	7	0	0	0
UMAG_02583	probable FAT1 - Long-chain fatty acid transporter	4	4	0	0	0
UMAG_02571	probable CCT4 - component of chaperonin-containing T-complex	1	1	0	0	0
UMAG_02554	related to SEC8 - protein transport protein	1	1	0	0	0
UMAG_02528	related to PEX5 - peroxisomal targeting signal receptor	2	2	0	0	0
UMAG_02502	hypothetical protein	1	1	0	0	0
UMAG_02493	related to RPO41 - DNA-directed RNA polymerase, mitochondrial	2	2	0	0	0
UMAG_02483	hypothetical protein	1	1	0	0	0
UMAG_02471	related to Exportin 4	3	3	0	0	0
UMAG_02460	hypothetical protein	2	1	0	1	0
UMAG_02449	related to centromere binding factor 1	1	1	0	0	0
UMAG_02445	probable serine/threonine protein phosphatase ppe1	2	2	0	0	0
UMAG_02430	hypothetical protein	1	1	0	0	0
UMAG_11073	hypothetical protein	3	3	0	0	0
UMAG_03425	related to MET2 - homoserine O-acetyltransferase	4	4	0	0	0
UMAG_11078	hypothetical protein	1	1	0	0	0
UMAG_03433	hypothetical protein	5	5	0	0	0
UMAG_10442	hypothetical protein	3	3	0	0	0
UMAG_03524	related to peroxisomal amine oxidase (copper-containing)	2	2	0	0	0
UMAG_03549	related to NMD2 - Nonsense-mediated mRNA decay protein 2	2	0	0	2	0
UMAG_03550	related to RPB3 - DNA-directed RNA polymerase II chain	1	1	0	0	0
UMAG_03576	related to MET10 - sulfite reductase flavin-binding subunit	2	2	0	0	0
UMAG_03583	related to HIS2 - histidinol-phosphatase	1	1	0	0	0
UMAG_03588	related to transcription factor medusa	1	1	0	0	0
UMAG_11396	related to ser/thr protein kinase	1	0	0	1	0
UMAG_02224	hypothetical protein	1	1	0	0	0
UMAG_03681	hypothetical protein	1	1	0	0	0
UMAG_03695	related to exonuclease GOR	1	1	0	0	0
UMAG_03713	hypothetical protein	1	1	0	0	0
UMAG_03714	related to lactose regulatory protein	5	5	0	0	0
UMAG_03766	hypothetical protein	1	1	0	0	0
UMAG_10664	hypothetical protein	1	1	0	0	0
UMAG_10666	probable U5 snRNP 100 kD protein	1	1	0	0	0
UMAG_03792	related to sepB protein	1	1	0	0	0
UMAG_11734	probable NOP1 - fibrillarin	3	3	0	0	0
UMAG_03810	related to YPT7 - GTP-binding protein of the RAB family	1	1	0	0	0
UMAG_03826	related to Dynactin 1	1	1	0	0	0
UMAG_03830	hypothetical protein	1	0	0	1	0
UMAG_03853	related to NUP170 - nuclear pore protein	1	1	0	0	0
UMAG_02207	hypothetical protein	2	2	0	0	0
UMAG_12182	hypothetical protein	1	1	0	0	0
UMAG_02094	hypothetical protein	1	1	0	0	0
UMAG_02089	related to nuclear protein bimA	1	1	0	0	0
UMAG_02083	probable RAD54 - DNA-dependent ATPase of the Snf2p family	1	1	0	0	0
UMAG_02072	hypothetical protein	2	2	0	0	0
UMAG_02037	probable HXT5 - Hexose transporter	2	2	0	0	0
UMAG_06338	related to Restin (intermediate filament-associated protein)	1	0	1	0	0
UMAG_10784	related to DUG2 - putative di- and tri-peptidase	2	1	0	1	0
UMAG_10775	hypothetical protein	1	0	0	1	0
UMAG_06298	related to CCC1 - Proposed vacuolar iron transport protein	2	2	0	0	0
UMAG_06287	related to Phytoene synthase	1	0	0	1	0
UMAG_06278	hypothetical protein	2	2	0	0	0
UMAG_15067	hypothetical protein	2	1	0	1	0
UMAG_03906	hypothetical protein	2	2	0	0	0
UMAG_03929	hypothetical protein	2	2	0	0	0
UMAG_11735	related to FES1 - Hsp70 nucleotide exchange factor	3	1	0	2	0
UMAG_03979	hypothetical protein	1	1	0	0	0
UMAG_03989	hypothetical protein	1	1	0	0	0
UMAG_04019	hypothetical protein	1	1	0	0	0
UMAG_04085	hypothetical protein	1	1	0	0	0
UMAG_05222	hypothetical protein	1	0	1	0	0
UMAG_11571	related to CRD1 - cardiolipin synthase	1	1	0	0	0
UMAG_05213	related to ADA2 - general transcriptional adaptor or co-activator	1	1	0	0	0
UMAG_11567	related to Histidine triad protein	1	1	0	0	0
UMAG_10194	probable DNA-directed RNA polymerase II chain RPB10	1	1	0	0	0
UMAG_05180	related to BRX1 - Essential nucleolar protein required for biogenesis of the 60S ribosomal subunit	1	1	0	0	0
UMAG_10192	related to TMS1 protein	1	1	0	0	0
UMAG_05166	related to FUN30 - protein important for chromosome integrity and segregation	1	1	0	0	0
UMAG_05162	probable ADE6 - phosphoribosylformyl glycinamidine synthetase	3	1	1	1	0
UMAG_05082	hypothetical protein	1	1	0	0	0
UMAG_02016	related to Membrane steroid binding protein	1	1	0	0	0
UMAG_04201	related to BCS1 - mitochondrial protein of the AAA family of ATPases	1	1	0	0	0
UMAG_04220	chorismate mutase	1	1	0	0	0
UMAG_04223	probable glutaredoxin	3	3	0	0	0
UMAG_10410	probable HAS1 - helicase associated with Set1p	2	2	0	0	0
UMAG_10428	probable BET2 - geranylgeranyltransferase type II beta subunit	1	0	0	1	0
UMAG_10431	hypothetical protein	1	1	0	0	0
UMAG_10432	related to ATP-binding cassette, sub-family G, member 2	2	2	0	0	0
UMAG_01986	probable sterol carrier protein	1	1	0	0	0
UMAG_01922	hypothetical protein	1	1	0	0	0
UMAG_01919	related to CDD1 - cytidine deaminase	1	1	0	0	0
UMAG_01917	hypothetical protein	1	1	0	0	0
UMAG_01913	hypothetical protein	1	1	0	0	0
UMAG_01911	related to alcohol dehydrogenase	1	1	0	0	0
UMAG_01896	related to PET191 - involved in assembly of cytochrome oxidase	1	1	0	0	0
UMAG_01892	probable isocitrate lyase	2	1	0	1	0
UMAG_01879	related to INP54 - Phosphatidylinositol 4,5-bisphosphate 5-phosphatase	1	0	0	1	0
UMAG_12169	related to Sodium/nucleoside cotransporter 2	1	1	0	0	0
UMAG_01830	related to alpha-aminoadipate reductase	1	1	0	0	0
UMAG_12168	hypothetical protein	1	1	0	0	0
UMAG_04529	related to POL1 - DNA-directed DNA polymerase alpha, 180 KD subunit	1	1	0	0	0
UMAG_04573	probable nucleolar rRNA processing protein GAR1	3	3	0	0	0
UMAG_04656	related to Rho-GTPase-activating protein 1	2	2	0	0	0
UMAG_04674	related to YBT1 - Vacuolar, full-size ABC protein transporting bile acids	1	1	0	0	0
UMAG_10876	hypothetical protein	1	1	0	0	0
UMAG_01761	hypothetical protein	1	1	0	0	0
UMAG_01747	related to Estradiol 17 beta-dehydrogenase 4	1	1	0	0	0
UMAG_11358	related to MEF2 - translation elongation factor, mitochondrial	1	1	0	0	0
UMAG_01659	hypothetical protein	1	1	0	0	0
UMAG_01612	related to IML1 - subunit of the Seh1-associated complex	1	1	0	0	0
UMAG_11752	hypothetical protein	1	1	0	0	0
UMAG_04330	related to MRPS8 - mitochondrial ribosomal protein, small subunit	1	1	0	0	0
UMAG_04354	hypothetical protein	3	3	0	0	0
UMAG_04370	hypothetical protein	1	1	0	0	0
UMAG_04381	related to SNF5 - component of SWI/SNF transcription activator complex	2	2	0	0	0
UMAG_10513	hypothetical protein (C-terminal fragment)	1	1	0	0	0
UMAG_10523	hypothetical protein	2	2	0	0	0
UMAG_04429	probable histidinol-phosphate transaminase	1	1	0	0	0
UMAG_12267	related to IST2 - Plasma membrane protein that may be involved in osmotolerance	2	2	0	0	0
UMAG_04464	hypothetical protein	4	3	1	0	0
UMAG_01580	related to NCR1 - transmembrane glycoprotein, involved in sphingolipid metabolism	2	0	0	2	0
UMAG_10799	related to VPS24 - endosomal Vps protein complex subunit	2	2	0	0	0
UMAG_01503	hypothetical protein	1	1	0	0	0
UMAG_11671	hypothetical protein	1	1	0	0	0
UMAG_12140	related to MRPL44 - mitochondrial ribosomal protein, large subunit	1	1	0	0	0
UMAG_01332	related to coenzyme A diphosphatase	1	1	0	0	0
UMAG_04920	hypothetical protein	1	1	0	0	0
UMAG_11163	related to RAD4 - Excision repair protein (N-terminal fragment)	1	0	0	1	0
UMAG_04931	related to PIK1 - phosphatidylinositol 4-kinase	1	1	0	0	0
UMAG_04958	hypothetical protein	1	1	0	0	0
UMAG_12013	related to TSR1 - protein involved in 20S rRNA accumulation	1	1	0	0	0
UMAG_11562	hydrophobin 2	1	1	0	0	0
UMAG_05030	probable PHB2 - prohibitin	2	2	0	0	0
UMAG_05064	probable CDC46 - cell division control protein	1	1	0	0	0
UMAG_01310	related to NOP14 - nuclear and nucleolar protein with possible role in ribosome biogenesis	4	2	0	0	2
UMAG_15035	related to 60s ribosomal protein l7, mitochondrial precursor	1	1	0	0	0
UMAG_01242	related to SRP101 - signal recognition particle receptor, alpha chain	1	0	0	1	0
UMAG_01187	hypothetical protein	1	1	0	0	0
UMAG_12019	related to RLR1 - Subunit of the THO complex (C-terminal fragment)	2	2	0	0	0
UMAG_15021	related to TNA1 - high affinity nicotinic acid plasma membrane permease	1	1	0	0	0
UMAG_05645	related to VTI1 - v-SNARE: involved in Golgi retrograde protein traffic	2	2	0	0	0
UMAG_05651	related to ENP2 - essential nucleolar protein, required for biogenesis of the small ribosomal subunit	1	0	0	0	1
UMAG_05659	hypothetical protein	1	1	0	0	0
UMAG_10735	probable 2-oxoisovalerate dehydrogenase alpha subunit, mitochondrial precursor	1	1	0	0	0
UMAG_05715	related to ACT1 - actin	2	2	0	0	0
UMAG_05773	hypothetical protein	1	1	0	0	0
UMAG_11301	probable SNF2 - component of SWI/SNF global transcription activator complex	2	2	0	0	0
UMAG_01156	related to myo-inositol transporter	1	1	0	0	0
UMAG_01149	glyoxaloxidase 3	4	3	0	1	0
UMAG_01134	related to HEM3 - porphobilinogen deaminase	2	2	0	0	0
UMAG_01133	probable RPA135 - DNA-directed RNA polymerase I, 135 KD subunit	1	0	0	1	0
UMAG_01128	related to YAF9 - Component of a chromatin modifying complex	1	1	0	0	0
UMAG_01123	related to IKI3 - Subunit of RNA polymerase II elongator histone acetyltransferase complex	1	1	0	0	0
UMAG_01042	hypothetical protein	3	3	0	0	0
UMAG_04693	hypothetical protein	1	0	0	1	0
UMAG_10678	related to KIP1 - kinesin-related protein	1	1	0	0	0
UMAG_04727	related to Kinesin-like protein KIF23	1	1	0	0	0
UMAG_04755	related to calcium/calmodulin dependent protein kinase C	1	1	0	0	0
UMAG_04796	hypothetical protein	2	0	0	2	0
UMAG_04820	related to ITC1 - subunit of Isw2 chromatin remodelling complex	1	1	0	0	0
UMAG_04847	hypothetical protein	2	1	0	1	0
UMAG_12006	related to NAD-dependent deacetylase Sirtuin 5	1	0	1	0	0
UMAG_01013	hypothetical protein	3	1	0	2	0
UMAG_00992	related to protein tyrosine phosphatase PPS1	3	3	0	0	0
UMAG_00985	hypothetical protein	2	2	0	0	0
UMAG_10620	related to TAF7 - TFIID subunit (TBP-associated factor), 67 kD	3	3	0	0	0
UMAG_00921	related to DBP6 - ATP-dependent RNA helicase	1	1	0	0	0
UMAG_10570	hypothetical protein (C-terminal fragment)	1	1	0	0	0
UMAG_05449	related to RPH1 - Transcriptional repressor of PHR1	1	0	0	1	0
UMAG_10752	related to DAD1 - essential subunit of the Dam1 complex	2	2	0	0	0
UMAG_05509	related to RRP1 - involved in processing rRNA precursor species to mature rRNAs	1	1	0	0	0
UMAG_05533	related to EDE1 protein involved in endocytosis	3	2	0	1	0
UMAG_05552	hypothetical protein	3	2	0	1	0
UMAG_10566	related to VRP1 - Proline-rich actin-associated protein involved in cytoskeletal organization and cytokinesis	3	2	0	1	0
UMAG_11634	related to KAP114 - Member of the karyopherin-beta family, nuclear import	1	1	0	0	0
UMAG_00817	probable COP9 signalosome complex subunit 2	4	4	0	0	0
UMAG_12111	related to small nuclear ribonucleoprotein snRNP U1A	1	1	0	0	0
UMAG_00767	hypothetical protein	2	2	0	0	0
UMAG_00763	hypothetical protein	5	5	0	0	0
UMAG_00751	related to INO80 - ATPase with chromatin remodeling and helicase activity	2	2	0	0	0
UMAG_00740	related to 2-dehydropantoate 2-reductase	1	1	0	0	0
UMAG_10705	cyclin-dependent kinase 1	2	2	0	0	0
UMAG_10561	related to VPS10 domain-containing receptor SorCS1 precursor	3	1	2	0	0
UMAG_15101	hypothetical protein	4	4	0	0	0
UMAG_05335	related to Protein C20orf43	3	3	0	0	0
UMAG_05344	hypothetical protein	1	1	0	0	0
UMAG_05429	related to Cleavage and polyadenylation specificity factor	1	1	0	0	0
UMAG_00710	related to Exocyst complex component Sec5	2	2	0	0	0
UMAG_00669	related to TFB3 - TFIIH subunit (transcription/repair factor)	1	1	0	0	0
UMAG_11828	probable HOS2 - putative histone deacetylase	1	1	0	0	0
UMAG_10928	hypothetical protein	4	4	0	0	0
UMAG_00620	hypothetical protein	3	3	0	0	0
UMAG_00602	probable SCH9 - serine/threonine protein kinase involved in stress response and nutrient-sensing signaling pathway	2	2	0	0	0
UMAG_05806	probable MEF1 - translation elongation factor G, mitochondrial	4	4	0	0	0
UMAG_05832	probable heat shock protein 10 (chaperonin CPN10)	1	1	0	0	0
UMAG_05852	hypothetical protein	1	0	0	1	0
UMAG_05908	hypothetical protein	1	1	0	0	0
UMAG_11798	related to PCL5 - cyclin	1	0	1	0	0
UMAG_05915	related to DUG3 - probable glutamine amidotransferase	4	4	0	0	0
UMAG_10862	probable UBC6 - E2 ubiquitin-conjugating enzyme	3	3	0	0	0
UMAG_10467	related to RAD16 - nucleotide excision repair protein	1	1	0	0	0
UMAG_00555	probable glycerol-3-phosphate dehydrogenase (NAD)	1	1	0	0	0
UMAG_00516	related to Nucleolar protein NOP4	1	1	0	0	0
UMAG_00503	hypothetical protein	4	4	0	0	0
UMAG_06012	probable general amino acid permease	1	1	0	0	0
UMAG_11809	hypothetical protein	1	1	0	0	0
UMAG_06062	hypothetical protein	4	3	0	1	0
UMAG_06085	related to ATO2 - putative transmembrane protein involved in export of ammonia	1	0	0	0	1
UMAG_06090	related to TIF3 - translation initiation factor eIF-4B	3	3	0	0	0
UMAG_15102	hypothetical protein	1	0	0	1	0
UMAG_00454	related to MCD4 - sporulation protein	1	1	0	0	0
UMAG_00429	probable TPS1 - alpha,alpha-trehalose-phosphate synthase, 56 KD subunit	2	2	0	0	0
UMAG_00427	hypothetical protein	2	2	0	0	0
UMAG_00356	hypothetical protein	2	2	0	0	0
UMAG_00298	related to ubiquitin-specific processing protease	3	3	0	0	0
UMAG_00259	probable ELP3 - subunit of elongator/RNAPII holoenzyme with histone acetylase activity	1	1	0	0	0
UMAG_12148	hypothetical protein	4	4	0	0	0
UMAG_11299	hypothetical protein	1	1	0	0	0
UMAG_11223	hypothetical protein	1	1	0	0	0
UMAG_06197	hypothetical protein	1	0	0	1	0
UMAG_11229	hypothetical protein	1	1	0	0	0
UMAG_06226	hypothetical protein	1	1	0	0	0
UMAG_06261	related to CLD1 - mitochondrial cardiolipin-specific phospholipase	2	2	0	0	0
UMAG_10980	hypothetical protein	1	0	0	1	0
UMAG_10958	related to kinetochore associated 2 (HEC)	3	3	0	0	0
UMAG_00218	related to PFS2 - polyadenylation factor I subunit 2	1	1	0	0	0
UMAG_00192	hypothetical protein	1	1	0	0	0
UMAG_10044	related to leukotriene-A4 hydrolase	1	1	0	0	0
UMAG_00152	related to tandem ph domain-containing protein-2 (tapp2)	3	3	0	0	0
UMAG_06395	related to NOT3 - general negative regulator of transcription, subunit 3	2	2	0	0	0
UMAG_06413	hypothetical protein	1	1	0	0	0
UMAG_06420	hypothetical protein	1	1	0	0	0
UMAG_06425	hypothetical protein	2	0	0	2	0
UMAG_06450	cAMP-dependent protein kinase type II regulatory chain	3	2	1	0	0
UMAG_00092	related to levodione reductase	2	2	0	0	0
UMAG_10019	related to Molybdopterin biosynthesis CNX2 protein	2	1	0	1	0
UMAG_10017	related to ICE2 - integral ER membrane protein with type-III transmembrane domains	2	2	0	0	0
UMAG_00068	hypothetical protein	1	1	0	0	0
UMAG_00005	probable Benzoate 4-monooxygenase cytochrome P450	1	0	1	0	0
UMAG_06513	hypothetical protein	1	0	1	0	0
