## Supplementary material for "The key protein of endosomal mRNP transport Rrm4 binds translational landmark sites of cargo mRNAs"

### Sheet: Rrm4-unique targets
Dataset EV3: Rrm4-unique targets that are only bound by Rrm4. List of 280 target transcripts that harbour at least one Rrm4 binding site, but no Grp1 binding site (subtracting the full set of unfiltered Grp1 crosslink clusters as shown in Fig EV3E; see Materials and methods). Binding sites were assigned to distinct transcript regions, applying the following hierarchy to resolve overlapping annota…
UMAG ID	Description	Total number of Rrm4 binding sites	Binding sites per region
			3´ UTR	5´ UTR	exon	intron
UMAG_12086	hypothetical protein	1	0	0	1	0
UMAG_11427	related to SYF2 - pre-mRNA-splicing factor	4	0	0	4	0
UMAG_10955	hypothetical protein	2	0	1	1	0
UMAG_00263	related to carnitine/acylcarnitine translocase	2	1	0	1	0
UMAG_00305	related to Splicing factor 3 subunit 1	2	1	0	1	0
UMAG_10101	hypothetical protein	1	0	0	1	0
UMAG_00410	hypothetical protein	1	1	0	0	0
UMAG_00428	hypothetical protein	1	1	0	0	0
UMAG_00482	hypothetical protein	4	4	0	0	0
UMAG_00528	hypothetical protein	1	1	0	0	0
UMAG_00632	hypothetical protein	1	0	0	1	0
UMAG_00667	related to Pre-mRNA-splicing factor RBM22	1	1	0	0	0
UMAG_11617	related to TAZ1 - Lyso-phosphatidylcholine acyltransferase	1	1	0	0	0
UMAG_00684	hypothetical protein	1	1	0	0	0
UMAG_11201	hypothetical protein	1	1	0	0	0
UMAG_00782	hypothetical protein	2	1	0	1	0
UMAG_00800	probable PHO84 - Inorganic phosphate permease	3	0	3	0	0
UMAG_06453	related to Transaldolase B	1	1	0	0	0
UMAG_06253	probable DUR3 - Urea permease	1	0	0	1	0
UMAG_06228	related to DBP7 - RNA helicase required for 60S ribosomal subunit assembly	1	0	0	1	0
UMAG_11226	hypothetical protein	1	0	0	1	0
UMAG_06163	hypothetical protein	1	1	0	0	0
UMAG_06075	related to beta-glucosidase	1	1	0	0	0
UMAG_10864	related to GNA1 - essential acetyltransferase	1	0	1	0	0
UMAG_10863	related to RAI1 - Rat1p Interacting Protein, required for pre-rRNA processing	1	1	0	0	0
UMAG_05951	related to ABC transporter family members	1	0	0	1	0
UMAG_05942	related to monocarboxylate permease	2	0	1	1	0
UMAG_05911	hypothetical protein	1	0	0	1	0
UMAG_05896	hypothetical protein	1	1	0	0	0
UMAG_05805	hypothetical protein	2	0	0	1	1
UMAG_05804	Cys(2)His(2) zinc finger transcriptional activator	1	1	0	0	0
UMAG_05414	probable aflatoxin efflux pump AFLT	2	2	0	0	0
UMAG_05402	related to DOA1 - involved in ubiquitin-dependent proteolysis	1	1	0	0	0
UMAG_05395	hypothetical protein	1	0	0	1	0
UMAG_11183	hypothetical protein	1	1	0	0	0
UMAG_11178	related to U2 small nuclear ribonucleoprotein B	2	0	0	1	1
UMAG_11792	related to ABP140 - actin binding protein and AdoMet-dependent tRNA methyltransferase	1	1	0	0	0
UMAG_10618	hypothetical protein	1	0	0	1	0
UMAG_12117	hypothetical protein	1	0	1	0	0
UMAG_01008	probable POL2 - DNA polymerase epsilon, catalytic subunit A	2	2	0	0	0
UMAG_10242	hypothetical protein	1	1	0	0	0
UMAG_01347	hypothetical protein	1	1	0	0	0
UMAG_05507	hypothetical protein	1	0	0	1	0
UMAG_05495	hypothetical protein	1	0	1	0	0
UMAG_05490	hypothetical protein	2	2	0	0	0
UMAG_10698	related to NEFA-interacting nuclear protein NIP30	1	1	0	0	0
UMAG_04743	related to PPX1 - exopolyphosphatase	1	1	0	0	0
UMAG_11586	hypothetical protein	1	0	0	1	0
UMAG_05750	hypothetical protein	2	2	0	0	0
UMAG_10721	hypothetical protein	1	1	0	0	0
UMAG_04977	hypothetical protein	1	0	0	1	0
UMAG_04950	related to cyclin dependent kinase C	2	0	0	2	0
UMAG_04428	related to YFH1 - mitochondrial matrix iron chaperone	1	0	0	1	0
UMAG_04421	hypothetical protein	1	0	0	1	0
UMAG_04402	related to MTO1 protein involved in mitochondrial tRNA modification	1	0	0	1	0
UMAG_11654	hypothetical protein	1	1	0	0	0
UMAG_01475	hypothetical protein	1	1	0	0	0
UMAG_12142	related to YPI1 - inhibitor of the type I protein phosphatase Glc7p	2	2	0	0	0
UMAG_01532	hypothetical protein	1	0	0	1	0
UMAG_10813	hypothetical protein	1	0	0	1	0
UMAG_01549	related to mitochondrial inheritance component mdm12	1	0	0	1	0
UMAG_11883	hypothetical protein	1	1	0	0	0
UMAG_01658	related to protein that forms a complex with Thp3p	2	0	0	2	0
UMAG_10869	hypothetical protein	1	0	0	1	0
UMAG_01774	hypothetical protein	1	0	0	1	0
UMAG_01831	hypothetical protein	2	2	0	0	0
UMAG_01898	related to endo-1,3(4)-beta-glucanase	1	0	0	1	0
UMAG_01965	related to ferroportin 1	1	0	0	1	0
UMAG_01979	related to MTQ2 - Putative S-adenosylmethionine-dependent methyltransferase	1	1	0	0	0
UMAG_04378	related to phenylacetaldehyde dehydrogenase	1	0	0	1	0
UMAG_12263	hypothetical protein	1	1	0	0	0
UMAG_04666	hypothetical protein	1	1	0	0	0
UMAG_15065	hypothetical protein	1	0	0	1	0
UMAG_04637	hypothetical protein	2	2	0	0	0
UMAG_10986	hypothetical protein	2	0	0	2	0
UMAG_04307	hypothetical protein	1	1	0	0	0
UMAG_04300	related to protein involved in the assembly of the mitochondrial succinate dehydrogenase complex	1	0	0	1	0
UMAG_04242	related to ASG1 - activator of stress genes	1	1	0	0	0
UMAG_04234	related to histone deacetylase	1	0	0	1	0
UMAG_04191	probable PEX1 - peroxisomal assembly protein - peroxin	1	0	0	1	0
UMAG_04183	hypothetical protein	2	2	0	0	0
UMAG_04133	related to NAD(P)H-dependent oxidoreductase	1	1	0	0	0
UMAG_04129	related to proliferation associated SNF2-like protein	1	0	0	1	0
UMAG_04049	hypothetical protein	1	1	0	0	0
UMAG_05068	probable Arylsulfatase	1	1	0	0	0
UMAG_05131	probable Acetoacetyl-CoA synthetase	4	3	0	1	0
UMAG_05163	hypothetical protein	1	0	1	0	0
UMAG_05184	hypothetical protein	1	0	0	1	0
UMAG_11572	related to Rab geranylgeranyltransferase alpha subunit	1	0	1	0	0
UMAG_10767	related to DPH2 - diphtheria toxin resistance protein	2	1	0	1	0
UMAG_06305	hypothetical protein	1	1	0	0	0
UMAG_11736	hypothetical protein	3	0	0	3	0
UMAG_11521	related to A/G-specific adenine DNA glycosylase	1	0	0	1	0
UMAG_03871	hypothetical protein	1	1	0	0	0
UMAG_10508	related to UTP23 - essential nucleolar protein that is a component of the SSU processome	1	1	0	0	0
UMAG_03815	probable MST1 - threonine--tRNA ligase, mitochondrial	1	1	0	0	0
UMAG_03805	related to AVL9 - protein involved in exocytic transport from the Golgi	1	1	0	0	0
UMAG_02041	hypothetical protein	1	1	0	0	0
UMAG_02124	related to ERG6 - Delta(24)-sterol C-methyltransferase	1	0	0	1	0
UMAG_02148	related to positive effector protein GCN20	2	2	0	0	0
UMAG_02149	hypothetical protein	2	2	0	0	0
UMAG_02177	related to DRAP deaminase RIB2	1	0	0	1	0
UMAG_10070	related to Benzoate 4-monooxygenase	1	1	0	0	0
UMAG_02271	hypothetical protein	1	1	0	0	0
UMAG_02446	probable DNA-directed RNA polymerase III, 130 KD subunit	2	2	0	0	0
UMAG_02504	hypothetical protein	2	2	0	0	0
UMAG_03753	hypothetical protein	3	0	0	3	0
UMAG_12241	related to COX19 - Cytochrome c oxidase assembly protein	2	1	0	1	0
UMAG_10504	related to Chromo domain protein MRG15	1	0	1	0	0
UMAG_10477	hypothetical protein	1	0	0	1	0
UMAG_10473	hypothetical protein	1	0	1	0	0
UMAG_03567	related to LCP5 - U3 small nucleolar ribonucleoprotein involved in maturation of 18S rRNA	1	0	0	1	0
UMAG_03497	hypothetical protein	1	0	0	1	0
UMAG_03458	hypothetical protein	1	1	0	0	0
UMAG_03415	related to putative monooxygenase	1	1	0	0	0
UMAG_12221	related to Dynactin 6	2	1	0	1	0
UMAG_10835	related to Cytochrome b561	1	1	0	0	0
UMAG_03235	hypothetical protein	2	2	0	0	0
UMAG_03226	related to component of the anaphase promoting complex	1	0	0	1	0
UMAG_02550	hypothetical protein	1	1	0	0	0
UMAG_02590	hypothetical protein	1	1	0	0	0
UMAG_10302	hypothetical protein	1	0	1	0	0
UMAG_02683	related to ARA2 - NAD-dependent arabinose dehydrogenase	2	2	0	0	0
UMAG_02804	hypothetical protein	2	2	0	0	0
UMAG_10394	related to Dihydrofolate reductase	1	0	0	1	0
UMAG_03145	related to RRP46 - Exosome non-catalytic core component	1	0	0	1	0
UMAG_12208	related to SSN3 - cyclin-dependent CTD kinase	1	1	0	0	0
UMAG_03089	hypothetical protein	1	0	0	1	0
UMAG_10344	hypothetical protein	1	0	0	1	0
UMAG_02980	probable dihydroxy-acid dehydratase	1	1	0	0	0
UMAG_11475	hypothetical protein	1	1	0	0	0
UMAG_03016	hypothetical protein	1	0	0	1	0
UMAG_02838	hypothetical protein	5	4	0	1	0
UMAG_02818	related to Multidrug resistance-associated protein	1	0	1	0	0
UMAG_02816	hypothetical protein	1	0	0	1	0
UMAG_10597	related to UNG1 - Uracil-DNA glycosylase	2	1	0	1	0
UMAG_02762	related to Enoyl-CoA hydratase	1	0	1	0	0
UMAG_02718	related to PIF1 - DNA helicase involved in mitochondrial DNA repair and telomere length control	3	3	0	0	0
UMAG_02704	related to allantoate permease	1	1	0	0	0
UMAG_02618	probable transcriptional coregulator Snw1	1	1	0	0	0
UMAG_10403	hypothetical protein	1	0	1	0	0
UMAG_03317	related to PRM1 - Pheromone-regulated multispanning membrane protein	1	0	0	1	0
UMAG_03375	hypothetical protein	1	0	0	1	0
UMAG_03381	hypothetical protein	2	0	0	2	0
UMAG_02557	related to DNA polymerase alpha 70 kDa subunit	1	1	0	0	0
UMAG_10159	related to transcription activator amyR	2	0	0	2	0
UMAG_10155	hypothetical protein	1	0	0	1	0
UMAG_02423	hypothetical protein	1	1	0	0	0
UMAG_10151	hypothetical protein	3	1	0	2	0
UMAG_02410	hypothetical protein	1	1	0	0	0
UMAG_12189	hypothetical protein	2	0	0	1	1
UMAG_10138	hypothetical protein	1	0	1	0	0
UMAG_10438	hypothetical protein	1	1	0	0	0
UMAG_03439	hypothetical protein	1	1	0	0	0
UMAG_10571	related to Rab proteins geranylgeranyltransferase component A 2	1	1	0	0	0
UMAG_02345	hypothetical protein	1	0	0	1	0
UMAG_02333	hypothetical protein	1	0	1	0	0
UMAG_02308	hypothetical protein	1	0	0	1	0
UMAG_11403	hypothetical protein	1	0	1	0	0
UMAG_02223	related to acid phosphatase	2	2	0	0	0
UMAG_10485	hypothetical protein	2	2	0	0	0
UMAG_10662	probable SSU72 - Nuclear zinc-finger motif containing protein	1	0	0	1	0
UMAG_03806	hypothetical protein	1	1	0	0	0
UMAG_10072	probable monosaccharide transporter	1	0	1	0	0
UMAG_02185	probable peptidylprolyl isomerase (cyclophilin)-like protein	1	0	0	1	0
UMAG_02166	hypothetical protein	1	1	0	0	0
UMAG_11783	hypothetical protein	2	1	0	1	0
UMAG_05226	hypothetical protein	1	0	0	1	0
UMAG_11569	related to MKC7 - aspartyl protease of the periplasmic space	3	0	0	3	0
UMAG_05198	hypothetical protein	1	1	0	0	0
UMAG_03943	related to RKM5 - protein lysine methyltransferase	3	1	0	2	0
UMAG_11742	hypothetical protein	1	1	0	0	0
UMAG_04005	hypothetical protein	2	0	1	1	0
UMAG_04040	hypothetical protein	1	1	0	0	0
UMAG_05185	hypothetical protein	1	0	0	1	0
UMAG_02021	hypothetical protein	1	1	0	0	0
UMAG_04157	hypothetical protein	1	1	0	0	0
UMAG_10893	hypothetical protein	3	0	0	3	0
UMAG_04254	hypothetical protein	2	1	0	1	0
UMAG_01920	related to Na /H -exchanging protein	1	0	1	0	0
UMAG_01903	related to succinyl-coa ligase [gdp-forming] alpha-chain, mitochondrial precursor	2	2	0	0	0
UMAG_12165	hypothetical protein	1	0	1	0	0
UMAG_01776	hypothetical protein	1	1	0	0	0
UMAG_12273	hypothetical protein	1	1	0	0	0
UMAG_04607	related to Asparaginyl-tRNA synthetase	1	1	0	0	0
UMAG_04628	hypothetical protein	1	0	0	1	0
UMAG_01722	hypothetical protein	1	0	0	1	0
UMAG_11364	hypothetical protein	1	1	0	0	0
UMAG_01702	hypothetical protein	1	1	0	0	0
UMAG_01684	hypothetical protein	1	0	0	0	1
UMAG_01648	hypothetical protein	1	0	0	1	0
UMAG_11693	related to Glucose 1-dehydrogenase / peroxisomal 2,4-dienoyl-CoA reductase	1	1	0	0	0
UMAG_11753	hypothetical protein	1	0	0	1	0
UMAG_12061	hypothetical protein	1	1	0	0	0
UMAG_04444	related to ANT1 - Peroxisomal transporter of adenine nucleotides (ATP, AMP) - member of the mitochondrial carrier family (MCF)	1	1	0	0	0
UMAG_04447	related to NAB2 - nuclear polyadenylated RNA-binding protein required for nuclear mRNA export	1	1	0	0	0
UMAG_01524	hypothetical protein	3	1	0	2	0
UMAG_11881	hypothetical protein	1	0	0	1	0
UMAG_01481	hypothetical protein	2	0	2	0	0
UMAG_01476	related to HXT1 - Low-affinity hexose facilitator	1	1	0	0	0
UMAG_01462	hypothetical protein	2	1	1	0	0
UMAG_11337	related to fumarylacetoacetate hydrolase	1	0	0	1	0
UMAG_11332	hypothetical protein	1	0	1	0	0
UMAG_01361	hypothetical protein	2	0	1	1	0
UMAG_01360	hypothetical protein	2	1	1	0	0
UMAG_01359	hypothetical protein	2	0	0	2	0
UMAG_01357	hypothetical protein	1	0	0	1	0
UMAG_04925	related to CTK1 - carboxy-terminal domain (CTD) kinase, alpha subunit	1	1	0	0	0
UMAG_11768	hypothetical protein	1	0	0	1	0
UMAG_04945	hypothetical protein	1	1	0	0	0
UMAG_04954	hypothetical protein	1	0	0	1	0
UMAG_05025	related to human and petunia an11 protein	1	0	0	1	0
UMAG_12298	hypothetical protein	1	1	0	0	0
UMAG_11870	hypothetical protein	2	1	0	1	0
UMAG_01338	related to BRE2 - subunit of COMPASS (Set1C) complex	3	0	1	2	0
UMAG_01297	hypothetical protein	1	1	0	0	0
UMAG_01285	related to diadenosine hexaphosphate (Ap6A) hydrolase	2	1	0	1	0
UMAG_01239	hypothetical protein	1	1	0	0	0
UMAG_01237	hypothetical protein	2	2	0	0	0
UMAG_05624	hypothetical protein	1	1	0	0	0
UMAG_05691	hypothetical protein	1	0	0	1	0
UMAG_05726	related to RIO Kinase 1	2	2	0	0	0
UMAG_10594	hypothetical protein	1	1	0	0	0
UMAG_01215	related to vacuolar segregation protein PEP7	2	0	1	1	0
UMAG_01198	related to Deoxyribose-phosphate aldolase	1	1	0	0	0
UMAG_01185	hypothetical protein	1	1	0	0	0
UMAG_01170	hypothetical protein	1	0	0	1	0
UMAG_11649	related to D-amino acid oxidase	1	0	0	1	0
UMAG_11275	related to D-lactate dehydrogenase (cytochrome)	1	0	1	0	0
UMAG_04770	related to splicing factor SPF30	1	1	0	0	0
UMAG_04826	related to RIB1 - GTP cyclohydrolase II	1	1	0	0	0
UMAG_00928	hypothetical protein	1	0	1	0	0
UMAG_00927	hypothetical protein	2	2	0	0	0
UMAG_05438	hypothetical protein	1	0	0	1	0
UMAG_05442	related to monocarboxylate transporter 2	1	0	0	1	0
UMAG_05452	related to TPO3 - Polyamine transport protein	3	0	0	1	2
UMAG_05467	hypothetical protein	1	1	0	0	0
UMAG_12306	related to MED7 - member of RNA Polymerase II transcriptional regulation mediator complex	2	1	0	1	0
UMAG_05590	related to NAD(P)H-dependent oxidoreductase	1	1	0	0	0
UMAG_05619	related to ERG25 - C-4 methyl sterol oxidase	1	1	0	0	0
UMAG_00891	related to cell wall protein UTR2	1	1	0	0	0
UMAG_00859	hypothetical protein	3	0	2	1	0
UMAG_00841	hypothetical protein	3	1	0	2	0
UMAG_05416	related to PUS1 - pseudouridine synthase 1	1	1	0	0	0
UMAG_10220	hypothetical protein	2	0	0	2	0
UMAG_11165	hypothetical protein	1	0	0	1	0
UMAG_00689	related to LTV1 - low-temperature viability protein	2	0	0	2	0
UMAG_10924	related to APN2 - AP endonuclease, exonuclease III homolog	1	1	0	0	0
UMAG_05803	related to acid phosphatase	1	0	0	1	0
UMAG_11193	hypothetical protein	1	1	0	0	0
UMAG_05824	hypothetical protein	1	1	0	0	0
UMAG_11026	related to phospholipase A2, cytosolic	1	0	0	1	0
UMAG_05916	related to Phosphopantothenoylcysteine decarboxylase	1	1	0	0	0
UMAG_12027	hypothetical protein	3	3	0	0	0
UMAG_05983	hypothetical protein	5	5	0	0	0
UMAG_05994	related to TRM82 - subunit of a tRNA methyltransferase complex	2	1	0	1	0
UMAG_05997	hypothetical protein	1	0	0	1	0
UMAG_12035	hypothetical protein	1	1	0	0	0
UMAG_10118	hypothetical protein	1	0	0	1	0
UMAG_00448	hypothetical protein	2	0	1	1	0
UMAG_11346	hypothetical protein	1	0	0	1	0
UMAG_00332	related to transcription factor TFIIIC subunit	1	0	0	1	0
UMAG_00317	hypothetical protein	1	1	0	0	0
UMAG_00316	hypothetical protein	1	0	0	1	0
UMAG_00308	related to APN1 - AP endonuclease	1	1	0	0	0
UMAG_00290	related to DNA topoisomerase II binding protein	1	1	0	0	0
UMAG_00288	related to trna methyltransferase	1	1	0	0	0
UMAG_10089	related to muconate cycloisomerase / hypothetical protein	1	0	1	0	0
UMAG_00242	related to MAK5 - ATP-dependent RNA helicase	1	1	0	0	0
UMAG_00235	probable EXG1 - exo-beta-1,3-glucanase (I/II), major isoform	2	0	0	2	0
UMAG_06156	probable RPO31 - DNA-directed RNA polymerase III, 160 KD subunit	1	0	0	1	0
UMAG_00225	hypothetical protein	1	1	0	0	0
UMAG_10047	related to UTP7 - nucleolar protein, component of the small subunit processome	1	1	0	0	0
UMAG_10030	hypothetical protein	2	2	0	0	0
UMAG_06358	hypothetical protein	1	0	0	1	0
UMAG_10996	hypothetical protein	1	0	1	0	0
UMAG_06389	hypothetical protein	1	0	1	0	0
UMAG_06402	probable DNA replication licensing factor	1	0	0	1	0
UMAG_06455	hypothetical protein	2	1	0	1	0
UMAG_00085	hypothetical protein	1	0	0	1	0
