## Supplementary material for "The key protein of endosomal mRNP transport Rrm4 binds translational landmark sites of cargo mRNAs"

### Sheet: targets with Rrm4 at start
Datset EV4: Target transcripts with an Rrm4 binding site at the start codon. List of 47 target transcripts that harbour an Rrm4 binding site precisely overlapping the start codon. The NAUG sequence context is given for each Rrm4-bound start codon (as shown in Fig 5H). CAUG fits to the Kozak sequence in eukaryotes, while UAUG represents the Rrm4 recognition motif.
UMAG ID	Description	Sequence context of start codon
UMAG_00685	probable CBF5 - Centromere Binding Factor / putative rRNA pseuduridine synthase	TATG
UMAG_11202	probable 40s ribosomal protein s28	TATG
UMAG_11262	related to YKE2 - Gim complex component	TATG
UMAG_00923	related to DSK2 - ubiquitin-like protein	TATG
UMAG_11273	probable PIM1 - ATP-dependent protease, mitochondrial	TATG
UMAG_11275	related to D-lactate dehydrogenase (cytochrome)	TATG
UMAG_01212	probable flavoprotein-ubiquinone oxidoreductase	TATG
UMAG_15036	hypothetical protein	TATG
UMAG_01341	probable iron inhibited ABC transporter 2	TATG
UMAG_11323	related to 2-hydroxyacid dehydrogenase	TATG
UMAG_01462	hypothetical protein	TATG
UMAG_01505	probable HTB2 - histone H2B.2	TATG
UMAG_12163	related to CMC2 - protein of the mitochondrial intermembrane space involved in respiratory chain complex assembly	TATG
UMAG_10879	hypothetical protein	TATG
UMAG_01920	related to Na /H -exchanging protein	TATG
UMAG_01978	hypothetical protein	TATG
UMAG_02018	related to SAC1 - Phosphatidylinositol phosphate phosphatase	TATG
UMAG_11391	hypothetical protein	TATG
UMAG_05214	probable DEAD box protein (putative RNA helicase)	TATG
UMAG_11572	related to Rab geranylgeranyltransferase alpha subunit	TATG
UMAG_10072	probable monosaccharide transporter	TATG
UMAG_02245	probable SEC13 - protein transport protein	TATG
UMAG_11405	related to anaphase promoting complex subunit 11	TATG
UMAG_11702	hypothetical protein	TATG
UMAG_02665	probable translation initiation factor SUI1	TATG
UMAG_11718	hypothetical protein	TATG
UMAG_02910	hypothetical protein	TATG
UMAG_02917	hypothetical protein	TATG
UMAG_03884	hypothetical protein	TATG
UMAG_11290	related to SNX4 - Sorting NeXin	TATG
UMAG_11519	probable 50s ribosomal protein L33	GATG
UMAG_04007	hypothetical protein	TATG
UMAG_04080	probable DED1 - ATP-dependent RNA helicase	CATG
UMAG_04151	probable RAD3 - DNA helicase/ATPase	TATG
UMAG_04400	probable PRB1 - protease B, vacuolar	TATG
UMAG_05644	related to alcohol dehydrogenase	TATG
UMAG_04738	related to X-Pro aminopeptidase II	TATG
UMAG_04761	related to SET protein (Protein phosphatase 2A inhibitor)	TATG
UMAG_04799	hypothetical protein	TATG
UMAG_05495	hypothetical protein	AATG
UMAG_05947	related to DCG1 - involved in nitrogen-catabolite metabolism	CATG
UMAG_05989	related to 3-oxoadipate enol-lactone hydrolase	TATG
UMAG_05999	hypothetical protein	GATG
UMAG_06070	probable IPP1 - inorganic pyrophosphatase	TATG
UMAG_11300	hypothetical protein	TATG
UMAG_06229	related to SDA1 - required for normal organization of the actin cytoskeleton and required for passage through Start	TATG
UMAG_10996	hypothetical protein	AATG
