## Supplementary material for "The key protein of endosomal mRNP transport Rrm4 binds translational landmark sites of cargo mRNAs"

### Sheet: Rrm4 binding sites at stop
Dataset EV5: Target transcripts with an Rrm4 binding site at the stop codon. List of 291 target transcripts that harbour an Rrm4 binding site precisely overlapping the stop codon. For each transcript, the type of stop codon is given. Rrm4 predominantly binds to UAA stop codons (as shown in Fig 5I).
UMAG ID	Description	Stop codon
UMAG_10014	related to HMF1 - Heat-shock induceable Inhibitor of cell Growth	TAG
UMAG_00108	related to D-arabinitol 2-dehydrogenase	TAA
UMAG_00154	related to Para-nitrobenzyl esterase	TAG
UMAG_00174	related to transcriptional regulator protein SPT6	TAG
UMAG_10048	related to COX8 - cytochrome-c oxidase chain VIII	TAA
UMAG_00189	related to ESF1 - 18S rRNA factor, nucleolar protein involved in pre-rRNA processing	TAA
UMAG_00213	related to GPI1 - required for N-acetylglucosaminyl phosphatidylinositol synthesis	TAG
UMAG_11421	probable methylmalonate-semialdehyde dehydrogenase (acylating), mitochondrial precursor	TAA
UMAG_11425	related to Formyltetrahydrofolate deformylase	TAA
UMAG_00263	related to carnitine/acylcarnitine translocase	TAA
UMAG_00266	related to Rpa34 - 34 kD subunit of DNA-directed RNA polymerase I	TGA
UMAG_10966	related to JSN1 - RNA-binding protein (pumilio family)	TAA
UMAG_00309	hypothetical protein	TAA
UMAG_00330	related to UTR2 - cell wall protein	TAG
UMAG_11352	related to neutral ceramidase	TAG
UMAG_00405	hypothetical protein	TAA
UMAG_00476	related to 2-hydroxy-6-oxo-6-phenylhexa-2,4-dienoate hydrolase	TAA
UMAG_00493	hypothetical protein	TGA
UMAG_00512	probable NADH-ubiquinone oxidoreductase 21 kDa subunit, mitochondrial precursor	TAG
UMAG_12106	related to Tripeptidyl-peptidase II	TAG
UMAG_00534	hypothetical protein	TAA
UMAG_00542	related to HRD1 - ubiquitin-protein ligase	TAA
UMAG_00543	hypothetical protein	TAA
UMAG_15006	related to MIC17 - mitochondrial intermembrane space protein, required for normal oxygen consumption	TAA
UMAG_00595	probable aspartate aminotransferase, mitochondrial precursor	TAA
UMAG_00614	probable TOM40 - mitochondrial import receptor (MOM38)	TAA
UMAG_11449	related to Phenol 2-monooxygenase	TAA
UMAG_00658	probable 40s ribosomal protein S13.e	TAA
UMAG_00674	probable FBA1 - fructose-bisphosphate aldolase	TAA
UMAG_00721	related to MAPKK kinase	TAG
UMAG_11624	related to SSS1 - ER protein-translocase complex subunit	TAA
UMAG_00811	related to 50S ribosomal protein L1	TAA
UMAG_00823	hypothetical protein	TGA
UMAG_11253	hypothetical protein	TAA
UMAG_00855	probable proline-tRNA ligase	TAG
UMAG_00867	probable RPS22A - ribosomal protein S15a.e.c10, cytosolic	TAA
UMAG_10613	related to HYM1 - component of the RAM signaling network	TAA
UMAG_00924	probable translation elongation factor eEF-1 alpha chain	TAA
UMAG_10623	related to Tuberin	TGA
UMAG_15034	probable chaperone bip	TAG
UMAG_11268	related to NADPH:adrenodoxin oxidoreductase precursor, mitochondrial	TGA
UMAG_01048	ornithine decarboxylase	TAA
UMAG_01054	probable pyruvate carboxylase	TAG
UMAG_01096	related to TOM22 - mitochondrial outer membrane import receptor complex subunit	TAA
UMAG_11283	related to YSC84 - protein involved in the organization of the actin cytoskeleton	TAG
UMAG_11284	related to glycogenin-2 beta	TAA
UMAG_01121	probable RPN8 - 26S proteasome regulatory subunit	TAA
UMAG_15050	probable VAC8 - vacuolar membrane protein, required for the cytoplasm-to-vacuole targeting	TAA
UMAG_01168	related to GYP1 - cis-golgi GTPase-activating protein	TAG
UMAG_01175	related to TRF4 - topoisomerase I-related protein	TGA
UMAG_01185	hypothetical protein	TAA
UMAG_01189	probable EFB1 - translation elongation factor eEF1beta	TAA
UMAG_01221	alpha tubulin	TAA
UMAG_01233	probable 3-phosphoglycerate dehydrogenase	TGA
UMAG_11862	hypothetical protein	TAG
UMAG_11865	hypothetical protein	TGA
UMAG_01262	DNA polymerase X - putative	TGA
UMAG_12129	related to Tubulin-specific chaperone A	TAA
UMAG_01279	probable TCP1 - component of chaperonin-containing T-complex	TAA
UMAG_01284	probable SEC18 - vesicular-fusion protein, functional homolog of NSF	TAG
UMAG_01285	related to diadenosine hexaphosphate (Ap6A) hydrolase	TAG
UMAG_10231	probable 26S proteasome non-atpase regulatory subunit 8	TAA
UMAG_01308	related to Trophinin	TAG
UMAG_01388	hypothetical protein	TAG
UMAG_12136	related to SEY1 - GTPase with a role in ER morphology	TAG
UMAG_11818	probable SDS22 - protein phosphatase 1, regulatory subunit 7	TGA
UMAG_01482	hypothetical protein	TAA
UMAG_11666	related to UMP1 - proteasome maturation factor	TAA
UMAG_01514	Dual specificity protein kinase FUZ7	TAA
UMAG_01524	hypothetical protein	TAG
UMAG_01549	related to mitochondrial inheritance component mdm12	TGA
UMAG_01550	related to DRE2 - component of the Fe-S protein assembly machinery	TGA
UMAG_11894	hypothetical protein	TAG
UMAG_01717	hypothetical protein	TGA
UMAG_10867	hypothetical protein	TAA
UMAG_10875	hypothetical protein	TAA
UMAG_01772	related to Aldose 1-epimerase precursor	TGA
UMAG_01783	related to Inosine-uridine preferring nucleoside hydrolase	TGA
UMAG_01797	hypothetical protein	TGA
UMAG_11901	related to Lactamase, beta 2	TAG
UMAG_01818	related to TAE1 - AdoMet-dependent proline methyltransferase	TAG
UMAG_01831	hypothetical protein	TAA
UMAG_01857	related to SLX1 - subunit of a complex involved in DNA-dependent DNA replication	TAA
UMAG_01893	related to putative S-adenosylmethionine-dependent methyltransferase of the seven beta-strand family	TAG
UMAG_01898	related to endo-1,3(4)-beta-glucanase	TAG
UMAG_01926	related to DAL2 - allantoinase	TGA
UMAG_01942	related to Microsomal dipeptidase precursor	TAA
UMAG_01946	hypothetical protein	TAG
UMAG_01991	hypothetical protein	TAA
UMAG_02006	hypothetical protein	TAA
UMAG_02007	probable HAM1 - protein involved in DNA repair	TGA
UMAG_05090	probable ATP3 - F1F0-ATPase complex, F1 gamma subunit	TAA
UMAG_05103	probable sulfate adenylyltransferase	TAA
UMAG_05113	probable ILV1 - anabolic serine and threonine dehydratase precursor	TAA
UMAG_05125	probable glutamine-tRNA ligase	TAA
UMAG_05130	probable phosphoenolpyruvate carboxykinase	TGA
UMAG_10180	related to ATP17 - ATP synthase complex, subunit f	TAA
UMAG_10184	hypothetical protein	TAG
UMAG_05156	probable Replication factor-A protein 1	TAA
UMAG_10188	l-ornithine N5-oxygenase	TAA
UMAG_05178	related to BET5 - component of the TRAPP complex	TAG
UMAG_15029	related to SPC3 - signal peptidase subunit	TGA
UMAG_10767	related to DPH2 - diphtheria toxin resistance protein	TAG
UMAG_10783	probable glyoxylase I	TAA
UMAG_12179	hypothetical protein	TAG
UMAG_02149	hypothetical protein	TAG
UMAG_02191	hypothetical protein	TAA
UMAG_02202	hypothetical protein	TGA
UMAG_02222	related to membrane protein Dik6	TAA
UMAG_15078	hypothetical protein	TGA
UMAG_02360	hypothetical protein	TAA
UMAG_02365	probable CTP1 - Mitochondrial citrate transporter - member of the mitochondrial carrier (MCF) family	TAA
UMAG_02377	probable cytochrome c peroxidase precursor	TAA
UMAG_02381	hypothetical protein	TAA
UMAG_02401	related to poly(a) binding protein II	TAA
UMAG_10153	probable 26S proteasome regulatory subunit Rpn10	TAA
UMAG_02427	related to negative regulator of mitosis	TAA
UMAG_10156	probable proteine disulfate isomerase	TGA
UMAG_10158	probable adapter-related protein complex 1 beta 1 subunit	TAA
UMAG_02527	UDP-glucose:sterol glucosyltransferase Ugt53A1	TAG
UMAG_02531	related to nucleotide diphosphatase	TAA
UMAG_11414	related to AIM2 - cytoplasmic protein involved in mitochondrial function or organization	TAA
UMAG_02590	hypothetical protein	TAA
UMAG_02592	related to 2-hydroxy-3-oxopropionate reductase	TAA
UMAG_02609	hypothetical protein	TGA
UMAG_10287	probable calnexin (C-terminal fragment)	TAA
UMAG_02622	hypothetical protein	TAG
UMAG_02635	hypothetical protein	TGA
UMAG_10315	hypothetical protein	TAA
UMAG_11925	related to VPS55 - protein involved in late endosome to vacuole trafficking	TAA
UMAG_02743	hypothetical protein	TAG
UMAG_10597	related to UNG1 - Uracil-DNA glycosylase	TGA
UMAG_02829	related to dTDP-glucose 4,6-dehydratase	TGA
UMAG_02840	related to CHS5 - chitin biosynthesis protein	TAG
UMAG_02904	related to SAM50 - essential component of the SAM or TOB complex of the mitochondrial outer membrane	TAA
UMAG_02926	hypothetical protein	TAG
UMAG_02976	hypothetical protein	TAG
UMAG_10342	hypothetical protein	TAG
UMAG_03006	probable Aldo-keto reductase yakc [NADP ]	TAA
UMAG_11939	related to DAP1 – heme-binding damage response protein	TAA
UMAG_03029	hypothetical protein	TAA
UMAG_10363	hypothetical protein	TAG
UMAG_03045	related to BSD2 - metal homeostasis protein	TGA
UMAG_03085	probable manganese superoxide dismutase precursor (sod-2)	TAA
UMAG_03152	hypothetical protein	TAA
UMAG_10385	probable 3-deoxy-D-arabino-heptulosonate 7-phosphate (DAHP) synthase isoenzyme	TAA
UMAG_12212	related to ATP10 - F1F0 ATPase complex assembly protein	TAA
UMAG_03182	probable delta(24)-sterol c-methyltransferase (erg6)	TAA
UMAG_10397	probable ATP2 - F1F0-ATPase complex, F1 beta subunit	TAA
UMAG_10646	related to CTR2 - Protein involved in copper transport	TAA
UMAG_03242	hypothetical protein	TAG
UMAG_10650	related to trehalose-6-phosphate phosphatase	TAA
UMAG_03265	hypothetical protein	TAA
UMAG_15004	probable malate synthase, glyoxisomal	TGA
UMAG_10827	related to ENP1 - required for pre-rRNA processing and 40S ribosomal subunit synthesis	TGA
UMAG_03284	hypothetical protein	TAA
UMAG_03304	hypothetical protein	TAA
UMAG_03308	probable Cytosol aminopeptidase	TAA
UMAG_10837	hypothetical protein	TAA
UMAG_03344	related to TUL1 - Golgi-localized RING-finger ubiquitin ligase	TGA
UMAG_03349	hypothetical protein	TAA
UMAG_03356	probable ENO1 - enolase I (2-phosphoglycerate dehydratase)	TAA
UMAG_03383	hypothetical protein	TAA
UMAG_03443	related to ubiquitin-conjugating enzyme	TAA
UMAG_03467	related to RSM7 - mitochondrial ribosomal protein, small subunit	TGA
UMAG_03468	hypothetical protein	TAA
UMAG_03597	hypothetical protein	TAA
UMAG_03616	related to DCR2 - dosage-dependent cell cycle regulator	TAG
UMAG_03638	hypothetical protein	TAG
UMAG_03647	probable SCS7 - required for hydroxylation of ceramide	TAA
UMAG_10479	hypothetical protein	TAA
UMAG_10484	related to ALG7 - UDP-N-acetylglucosamine-1-phosphate transferase	TAG
UMAG_10487	probable ubiquitin-conjugating enzyme E2	TAA
UMAG_03689	related to TAD2 - subunit of tRNA-specific adenosine-34 deaminase	TGA
UMAG_12241	related to COX19 - Cytochrome c oxidase assembly protein	TGA
UMAG_03759	probable COP9 signalosome subunit 5 CSN5	TGA
UMAG_03760	related to Phosphatidylinositol-3,4,5-trisphosphate 3-phosphatase PTEN	TAA
UMAG_03813	related to NIC96 - nuclear pore protein	TAA
UMAG_03845	related to succinate dehydrogenase [ubiquinone] cytochrome b small subunit, mitochondrial precursor	TAA
UMAG_11105	related to nitrate transporter	TAA
UMAG_03860	related to pepsinogen precursor	TGA
UMAG_03876	related to chloride channel protein	TAA
UMAG_11290	related to SNX4 - Sorting NeXin	TAG
UMAG_11518	related to SKT5 - activator of chitin synthase III	TGA
UMAG_03943	related to RKM5 - protein lysine methyltransferase	TGA
UMAG_03958	probable FEN1 - fatty acid elongase	TAA
UMAG_03959	probable t-complex-type molecular chaperone, epsilon subunit	TAA
UMAG_03960	hypothetical protein	TAA
UMAG_03991	hypothetical protein	TAA
UMAG_11741	related to GCY1 - galactose-induced protein of aldo/keto reductase family	TAA
UMAG_03997	related to MET1 - siroheme synthase	TAA
UMAG_04015	steroid 5alpha-reductase	TAA
UMAG_04069	probable SSL2 - DNA helicase	TGA
UMAG_04076	hypothetical protein	TAA
UMAG_04114	probable PHO8 - repressible alkaline phosphatase vacuolar	TGA
UMAG_04164	hypothetical protein	TGA
UMAG_04174	hypothetical protein	TGA
UMAG_10893	hypothetical protein	TGA
UMAG_11121	probable ATX1 - antioxidant protein and metal homeostasis factor	TAG
UMAG_04191	probable PEX1 - peroxisomal assembly protein - peroxin	TAG
UMAG_04213	hypothetical protein	TAA
UMAG_04219	hypothetical protein	TAA
UMAG_04227	hypothetical protein	TAG
UMAG_04241	hypothetical protein	TGA
UMAG_04249	probable beta-adaptin	TAG
UMAG_04283	hypothetical protein	TGA
UMAG_04299	related to PRT1 - translation initiation factor eIF3 subunit	TAG
UMAG_04495	related to COQ4 - responsible for restoring ubiquinone biosynthesis in coq4 mutant	TAA
UMAG_10903	probable RPN7 - subunit of the regulatory particle of the proteasome	TAG
UMAG_04575	hypothetical protein	TAG
UMAG_04581	hypothetical protein	TAA
UMAG_04592	hypothetical protein	TGA
UMAG_04593	hypothetical protein	TAA
UMAG_10986	hypothetical protein	TAA
UMAG_11534	probable CYT1 - cytochrome c1, heme protein	TAA
UMAG_11546	hypothetical protein	TAA
UMAG_12278	probable Dynein light chain 1, cytoplasmic	TAG
UMAG_04657	related to YTA7 - 26S proteasome subunit (isoform B)	TAA
UMAG_11142	probable THR4 - threonine synthase (o-p-homoserine p-lyase)	TAA
UMAG_11147	hypothetical protein	TAA
UMAG_04372	cytoplasmic dynein heavy chain 2	TAG
UMAG_10534	related to Protein-tyrosine phosphatase, receptor type 1	TGA
UMAG_10540	related to blue-light-inducible Bli-3 protein	TAA
UMAG_04485	related to Cut9 interacting protein scn1	TAA
UMAG_04905	related to DML1 - essential protein involved in mtDNA inheritance	TAA
UMAG_11770	related to SEE1 - probable lysine methyltransferase	TAA
UMAG_04950	related to cyclin dependent kinase C	TAG
UMAG_11552	hypothetical protein	TGA
UMAG_04967	probable Transketolase	TAA
UMAG_04980	hypothetical protein	TGA
UMAG_11561	related to 60S ribosomal protein L28	TAA
UMAG_05631	hypothetical protein	TGA
UMAG_10723	hypothetical protein	TAA
UMAG_12312	hypothetical protein	TAG
UMAG_05689	related to AIF1 - mitochondrial cell death effector	TAG
UMAG_05691	hypothetical protein	TGA
UMAG_05695	probable SUP35 - eukaryotic peptide chain release factor GTP-binding subunit	TAA
UMAG_05731	secreted chorismate mutase	TAA
UMAG_05761	EB1-like protein	TAA
UMAG_10582	hypothetical protein	TGA
UMAG_04711	hypothetical protein	TGA
UMAG_04736	related to VPS20 - myristoylated subunit of the endosomal sorting complex	TAA
UMAG_11998	probable PHO91 - similarity to Pho87p and Pho90p	TGA
UMAG_04802	probable COX4 - cytochrome-c oxidase chain IV	TAA
UMAG_10694	hypothetical protein	TAA
UMAG_10695	probable NADH dehydrogenase (ubiquinone) 78K chain precursor	TAA
UMAG_12285	related to CDC123 - protein controls the cell cycle by controlling eIF2gamma abundance	TAA
UMAG_05447	related to SWA2 - Auxilin-like protein involved in vesicular transport	TAA
UMAG_11576	probable ATP18 - subunit i/j of the mitochondrial F1F0-ATP synthase	TAA
UMAG_05465	probable cytochrome-c oxidase chain V precursor	TAA
UMAG_10754	related to atp synthase epsilon chain, mitochondrial	TAA
UMAG_05541	hypothetical protein	TAG
UMAG_11792	related to ABP140 - actin binding protein and AdoMet-dependent tRNA methyltransferase	TAG
UMAG_11795	related to glutathione s-transferase 3	TGA
UMAG_10896	probable oligopeptide transporter (C-terminal fragment)	TAG
UMAG_05293	probable oligosaccharyltransferase	TAA
UMAG_12083	related to COX9 - Cytochrome-c oxidase chain VIIA	TAA
UMAG_05340	related to Drebrin F	TAG
UMAG_05351	hypothetical protein	TAA
UMAG_05355	related to acyl-CoA sterol acyltransferase	TGA
UMAG_10204	hypothetical protein	TAA
UMAG_10213	probable H -transporting ATP synthase alpha chain, mitochondrial	TAA
UMAG_05381	hypothetical protein	TAA
UMAG_05402	related to DOA1 - involved in ubiquitin-dependent proteolysis	TGA
UMAG_05420	related to vacuolar transport protein ESP1	TGA
UMAG_05841	related to calcium-binding mitochondrial carrier protein	TAA
UMAG_05847	probable TYS1 - tyrosyl-tRNA synthetase	TAA
UMAG_11034	hypothetical protein	TAG
UMAG_05897	probable CPS1 - Gly-X carboxypeptidase YSCS precursor	TAG
UMAG_11041	related to serine/threonine-protein kinase	TAA
UMAG_11591	related to SSP120 - secretory protein	TAA
UMAG_06003	probable prolyl isomerase Ess1	TGA
UMAG_06045	probable urease	TAA
UMAG_06070	probable IPP1 - inorganic pyrophosphatase	TAA
UMAG_06080	related to ribose-phosphate diphosphokinase catalytic chain I	TGA
UMAG_11204	related to ubiquitin-activating enzyme	TGA
UMAG_06130	related to RNA splicing factor PRP9	TGA
UMAG_06139	related to zinc transporter	TAG
UMAG_11215	related to spindle assembly checkpoint protein	TAG
UMAG_06159	probable HEM12 - uroporphyrinogen decarboxylase	TAG
UMAG_06174	related to YEH1 - steryl ester hydrolase	TAG
UMAG_06175	related to SEC63 - ER protein-translocation complex subunit	TAA
UMAG_06188	probable UBA1 - ubiquitin-protein ligase, E1-like (ubiquitin-activating) enzyme	TAA
UMAG_06210	related to Arsenite-resistance protein 2 (ASR2)	TAA
UMAG_06215	related to protein ste16	TAA
UMAG_11232	probable Actin	TAA
UMAG_10973	probable glutathione-dependent formaldehyde dehydrogenase	TAG
UMAG_10993	hypothetical protein	TAA
UMAG_06429	hypothetical protein	TGA
UMAG_12050	probable ATP7 - F1F0-ATPase complex, FO D subunit	TAA
UMAG_06456	related to aminopeptidase Y precursor, vacuolar	TAA
