## Supplementary material for "The key protein of endosomal mRNP transport Rrm4 binds translational landmark sites of cargo mRNAs"

### Sheet: Rrm4 BS in 3'UTR
Dataset EV6: Selected target transcripts with Rrm4 binding sites in the 3´ UTR that are shown in Fig 4C. For the positional maps in Fig 4C, 234 target transcripts were randomly selected carrying a Rrm4 binding site in the 3´ UTR (with > 100 Rrm4 crosslink events; out of 1,715 Rrm4/Grp1 shared targets with Rrm4 binding site in 3´ UTR; Appendix Table S1). For each target transcript, UMAG identifier…
UMAG ID	Description	Genomic ORF coordinates	Manually annotated 3´UTR end	Resulting 3´UTR length
UMAG_00006	related to IZH3 - membrane protein involved in zinc ion homeostasis	Um_chr01:22,987-25,896:-	23197	90
UMAG_12107	hypothetical protein	Um_chr01:30,459-32,876:+	32665	89
UMAG_00028	hypothetical protein	Um_chr01:75,038-76,488:+	76298	110
UMAG_00041	hypothetical protein	Um_chr01:102,963-105,488:+	105269	81
UMAG_00096	probable ZRT2 - Zinc transporter II	Um_chr01:236,586-238,274:+	238164	190
UMAG_00105	iron transport multicopper oxidase	Um_chr01:259,603-262,092:-	259738	165
UMAG_00115	probable BAT2 - branched-chain-amino-acid transaminase (cytosolic)	Um_chr01:288,779-290,605:+	290466	161
UMAG_00124	hypothetical protein	Um_chr01:308,369-310,360:-	308511	158
UMAG_00159	hypothetical protein	Um_chr01:408,790-410,361:-	408803	287
UMAG_00175	related to eIF3f - translation initiation factor 3 subunit F	Um_chr01:451,560-453,065:+	452913	148
UMAG_00189	related to ESF1 - 18S rRNA factor, nucleolar protein involved in pre-rRNA processing	Um_chr01:488,243-491,536:+	491333	97
UMAG_00196	probable FUN34 - transmembrane protein involved in ammonia production	Um_chr01:506,331-507,647:-	506420	211
UMAG_00213	related to GPI1 - required for N-acetylglucosaminyl phosphatidylinositol synthesis	Um_chr01:557,166-559,985:-	557443	23
UMAG_00251	hypothetical protein	Um_chr01:668,440-670,953:-	668690	50
UMAG_00265	related to pyruvate dehydrogenase complex protein X precursor, dihydrolipoamide acetyltransferase component	Um_chr01:706,082-707,707:-	706242	140
UMAG_00309	hypothetical protein	Um_chr01:843,727-845,601:+	845451	150
UMAG_00326	hypothetical protein	Um_chr01:897,696-899,198:+	899023	125
UMAG_00370	probable SPO14 - phospholipase D	Um_chr01:1,026,090-1,032,113:+	1031869	56
UMAG_00371	related to Opsin-1	Um_chr01:1,033,658-1,035,249:+	1035243	294
UMAG_00374	probable DAL5 - Allantoate and ureidosuccinate permease	Um_chr01:1,042,095-1,044,254:+	1044110	156
UMAG_00381	probable NADH2 dehydrogenase (ubiquinone) 40K chain	Um_chr01:1,065,565-1,067,523:+	1067492	269
UMAG_00414	hypothetical protein	Um_chr01:1,169,879-1,173,862:+	1173719	157
UMAG_00430	probable GCV1 - glycine decarboxylase, subunit T, mitochondrial	Um_chr01:1,216,376-1,218,340:-	1216545	131
UMAG_00450	related to multidrug resistance protein	Um_chr01:1,275,922-1,281,975:-	1275942	280
UMAG_00451	hypothetical protein	Um_chr01:1,282,846-1,284,168:-	1283068	78
UMAG_00455	related to MIR1 - Phosphate transporter of the mitochondrial carrier (MCF) family	Um_chr01:1,292,263-1,293,933:-	1292460	103
UMAG_00465	hypothetical protein	Um_chr01:1,325,334-1,328,144:+	1328132	288
UMAG_00476	related to 2-hydroxy-6-oxo-6-phenylhexa-2,4-dienoate hydrolase	Um_chr01:1,367,371-1,368,954:+	1368712	58
UMAG_00523	related to CDC36 - transcription factor	Um_chr01:1,512,438-1,514,765:-	1512643	95
UMAG_00536	hypothetical protein	Um_chr01:1,555,643-1,557,070:-	1555847	96
UMAG_11441	hypothetical protein	Um_chr01:1,558,230-1,559,125:+	1558983	158
UMAG_00539	related to MON2 - peripheral membrane protein with a role in endocytosis and vacuole integrity	Um_chr01:1,566,713-1,572,781:-	1566806	207
UMAG_00545	hypothetical protein	Um_chr01:1,587,223-1,588,974:+	1588928	254
UMAG_00557	probable AMS1 - alpha-mannosidase	Um_chr01:1,626,915-1,630,967:+	1630761	94
UMAG_00562	hypothetical protein	Um_chr01:1,638,614-1,640,455:-	1638674	240
UMAG_00563	related to MRPL33 - mitochondrial ribosomal protein, large subunit	Um_chr01:1,642,566-1,643,678:+	1643501	123
UMAG_00595	probable aspartate aminotransferase, mitochondrial precursor	Um_chr01:1,744,317-1,746,215:-	1744521	96
UMAG_00596	hypothetical protein	Um_chr01:1,746,391-1,749,744:+	1749504	60
UMAG_00598	hypothetical protein	Um_chr01:1,753,587-1,755,539:+	1755412	173
UMAG_00599	related to DNA polymerase mu	Um_chr01:1,755,612-1,758,062:+	1757893	131
UMAG_00607	related to phosducin homolog, likely to be involved in regulation of pheromone response	Um_chr01:1,781,424-1,782,926:+	1782906	280
UMAG_00630	probable Vacuolar (H )-ATPase, 98 KD subunit	Um_chr01:1,845,907-1,849,074:-	1846090	117
UMAG_00637	related to triacylglycerol lipase	Um_chr01:1,863,343-1,864,884:-	1863559	84
UMAG_00639	related to nuclear pore complex protein Nup160	Um_chr01:1,868,287-1,873,902:+	1873677	75
UMAG_00646	related to cytochrome-b5 reductase	Um_chr01:1,899,858-1,901,432:+	1901430	298
UMAG_00657	related to RAD7 - nucleotide excision repair protein	Um_chr01:1,925,609-1,928,161:+	1928096	235
UMAG_00664	hypothetical protein	Um_chr01:1,948,723-1,950,314:-	1948840	183
UMAG_00666	hypothetical protein	Um_chr01:1,952,847-1,954,706:-	1953054	93
UMAG_00673	probable het-c2 protein	Um_chr01:1,982,120-1,983,757:+	1983630	173
UMAG_00674	probable FBA1 - fructose-bisphosphate aldolase	Um_chr01:1,985,018-1,986,916:+	1986741	125
UMAG_00692	hypothetical protein	Um_chr01:2,029,178-2,030,593:-	2029267	211
UMAG_00695	putative exochitinase	Um_chr01:2,043,654-2,046,320:+	2046168	148
UMAG_00721	related to MAPKK kinase	Um_chr01:2,123,096-2,128,864:+	2128690	126
UMAG_00727	hypothetical protein	Um_chr01:2,141,837-2,147,722:-	2142056	81
UMAG_15020	hypothetical protein	Um_chr01:2,168,397-2,169,727:+	2169602	175
UMAG_00748	probable Splicing factor 3B subunit 5	Um_chr01:2,223,505-2,224,466:+	2224366	200
UMAG_00753	related to DDR48 - heat shock protein	Um_chr01:2,243,018-2,244,367:+	2244203	136
UMAG_00756	probable GDI1 - GDP dissociation inhibitor	Um_chr01:2,247,580-2,249,635:-	2247694	186
UMAG_00770	probable URA7 - CTP synthase 1	Um_chr01:2,304,350-2,307,013:+	2306902	189
UMAG_00778	probable ACP1 - mitochondrial acyl-carrier protein	Um_chr01:2,325,830-2,327,105:-	2325968	162
UMAG_00790	related to coenzyme a synthetase	Um_chr01:2,361,191-2,366,590:+	2366499	209
UMAG_00816	probable thiamine biosynthesis protein nmt1	Um_chr01:2,443,508-2,445,378:+	2445171	93
UMAG_00830	hypothetical protein	Um_chr02:3,733-5,247:+	5107	160
UMAG_11261	probable RPS17B - ribosomal protein S17.e.B	Um_chr02:115,950-117,772:+	117763	291
UMAG_15053	hypothetical protein	Um_chr02:197,731-206,304:+	206296	292
UMAG_00890	hypothetical protein	Um_chr02:206,345-208,663:-	206498	147
UMAG_00894	related to GCD14 - translational repressor of GCN4	Um_chr02:224,355-226,508:-	224376	279
UMAG_00904	related to glucose regulated stress protein, HSP70-like	Um_chr02:261,923-265,282:-	262121	102
UMAG_00916	hypothetical protein	Um_chr02:297,789-301,253:-	297864	225
UMAG_00919	probable ADP, ATP carrier protein (ADP/ATP translocase)	Um_chr02:303,894-305,447:+	305343	196
UMAG_00924	probable translation elongation factor eEF-1 alpha chain	Um_chr02:314,093-316,309:-	314186	207
UMAG_00934	probable MET6 - methionine synthase	Um_chr02:342,664-345,660:-	342677	287
UMAG_00955	probable stearoyl-CoA desaturase	Um_chr02:410,636-412,870:+	412788	218
UMAG_00956	related to RAX1 - Protein involved in determination of budding patterns	Um_chr02:413,176-414,993:-	413279	197
UMAG_15034	probable chaperone bip	Um_chr02:465,550-468,279:-	465633	217
UMAG_00975	related to ATP20 - subunit G of mitochondrial F1F0-ATP Synthase	Um_chr02:475,399-476,722:-	475533	166
UMAG_00980	related to ALG13 - catalytic component of UDP-GlcNAc transferase	Um_chr02:488,931-490,427:+	490389	262
UMAG_00981	hypothetical protein	Um_chr02:491,615-496,615:+	496523	208
UMAG_00982	probable Ubiquitin conjugating enzyme E2-16 kDa	Um_chr02:500,325-501,368:+	501240	172
UMAG_01021	hypothetical protein	Um_chr02:627,889-631,419:+	631318	199
UMAG_01048	ornithine decarboxylase	Um_chr02:719,334-721,493:+	721354	161
UMAG_01049	probable acyl-CoA dehydrogenase, medium-chain specific, mitochondrial precursor	Um_chr02:721,178-723,052:-	721404	74
UMAG_01054	probable pyruvate carboxylase	Um_chr02:735,991-740,217:-	736159	132
UMAG_01059	probable MRS4 - Protein of the mitochondrial carrier family (MCF)	Um_chr02:751,075-752,604:-	751120	255
UMAG_01060	probable RPS18A - ribosomal protein S18.e.c4	Um_chr02:753,848-755,714:-	753862	286
UMAG_01072	probable GOR1 – glyoxylate reductase	Um_chr02:784,599-786,265:+	786067	102
UMAG_01101	probable prefoldin subunit 5	Um_chr02:871,761-873,281:+	873197	216
UMAG_01103	probable ATP synthase delta chain precursor, mitochondrial	Um_chr02:878,194-879,912:+	879807	195
UMAG_01150	related to COX7 - cytochrome-c oxidase, subunit VII	Um_chr02:1,038,647-1,039,782:+	1039592	110
UMAG_01228	related to eIF3l - translation initiation factor 3 subunit L	Um_chr02:1,283,332-1,285,938:+	1285925	287
UMAG_01229	hypothetical protein	Um_chr02:1,285,805-1,291,633:-	1286003	102
UMAG_01245	probable LEU2 - beta-isopropyl-malate dehydrogenase	Um_chr02:1,329,759-1,331,498:-	1329976	83
UMAG_12131	probable human translationally-controlled tumor protein (TCTP)	Um_chr02:1,449,723-1,451,527:+	1451401	174
UMAG_01311	related to NADH-ubiquinone oxidoreductase B16.6 subunit	Um_chr02:1,523,418-1,524,740:+	1524508	68
UMAG_01316	related to CLC1 - clathrin light chain	Um_chr02:1,535,353-1,536,943:-	1535489	164
UMAG_01321	probable eIF3d - eukaryotic translation initiation factor 3 subunit D	Um_chr02:1,545,288-1,547,627:-	1545461	127
UMAG_01364	probable GSP1 - GTP-binding protein of the ras superfamily	Um_chr02:1,648,299-1,649,552:+	1649488	236
UMAG_01388	hypothetical protein	Um_chr02:1,715,056-1,717,067:+	1716831	64
UMAG_01408	probable MCA1 - Metacaspase	Um_chr02:1,774,456-1,776,264:-	1774456	300
UMAG_01421	related to PHO80 - cyclin	Um_chr02:1,803,304-1,805,406:+	1805294	188
UMAG_01422	probable Lipase B precursor	Um_chr02:1,806,439-1,808,049:+	1807941	192
UMAG_01478	probable QCR2 - 40 kDa ubiquinol cytochrome-c reductase core protein 2	Um_chr03:119,032-120,969:+	120766	97
UMAG_01498	probable ERG4 - sterol C-24 reductase	Um_chr03:185,476-187,680:-	185525	251
UMAG_01507	hypothetical protein	Um_chr03:211,336-215,316:+	215166	150
UMAG_01514	Dual specificity protein kinase FUZ7	Um_chr03:240,978-242,885:+	242689	104
UMAG_01519	hypothetical protein	Um_chr03:262,608-268,340:+	268214	174
UMAG_01567	related to 2,5-diketo-D-gluconic acid reductase	Um_chr03:396,881-398,501:-	397076	105
UMAG_01568	hypothetical protein	Um_chr03:398,420-399,742:-	398478	242
UMAG_11695	related to 2-epi-5-epi-valiolone synthase	Um_chr03:505,145-507,267:-	505345	100
UMAG_01613	related to AUR1 - inositol phosphorylceramide synthase	Um_chr03:537,091-539,184:+	539003	119
UMAG_01627	probable CIT1 - citrate (si)-synthase, mitochondrial	Um_chr03:577,328-579,586:-	577472	156
UMAG_01656	probable sugar transporter	Um_chr03:666,406-668,718:+	668641	223
UMAG_01672	probable succinyl-coa synthetase alpha chain, gdp-forming	Um_chr03:729,066-730,658:-	729173	193
UMAG_01717	hypothetical protein	Um_chr03:858,746-860,713:-	859003	43
UMAG_01725	hypothetical protein	Um_chr03:880,166-881,394:-	880395	71
UMAG_01735	GTP-binding protein	Um_chr03:898,821-900,161:-	898951	170
UMAG_01736	hypothetical protein	Um_chr03:900,360-901,859:+	901642	83
UMAG_01739	hypothetical protein	Um_chr03:906,080-907,870:-	906254	126
UMAG_01758	related to ABC transporter	Um_chr03:956,846-962,032:-	957004	142
UMAG_12163	related to CMC2 - protein of the mitochondrial intermembrane space involved in respiratory chain complex assembly	Um_chr03:964,565-965,726:+	965544	118
UMAG_01777	related to mannose-P-dolichol utilization defect 1 protein	Um_chr03:995,968-997,476:-	996202	66
UMAG_01797	hypothetical protein	Um_chr03:1,037,584-1,040,157:+	1039919	62
UMAG_01802	probable protein disulfide-isomerase precursor	Um_chr03:1,047,145-1,048,941:+	1048801	160
UMAG_01803	related to NCA2 - control of mitochondrial synthesis of Atp6p and Atp8p	Um_chr03:1,048,912-1,051,728:+	1051662	234
UMAG_01821	probable KRE2 - alpha-1,2-mannosyltransferase	Um_chr03:1,087,415-1,089,364:-	1087648	67
UMAG_01833	related to Zinc finger DHHC domain containing protein 2	Um_chr03:1,128,471-1,131,200:+	1130940	40
UMAG_01849	related to TPA1 - Poly(A)-binding protein involved in translation termination efficiency	Um_chr03:1,164,912-1,167,539:-	1165118	94
UMAG_01863	related to Cytochrome P450	Um_chr03:1,194,141-1,196,414:-	1194177	264
UMAG_01881	related to Oxidoreductase, short-chain dehydrogenase	Um_chr03:1,238,356-1,240,072:-	1238466	190
UMAG_12172	hypothetical protein	Um_chr03:1,244,573-1,246,099:+	1245937	138
UMAG_01900	hypothetical protein	Um_chr03:1,280,589-1,284,839:-	1280757	132
UMAG_01928	hypothetical protein	Um_chr03:1,344,883-1,346,865:-	1345026	157
UMAG_01929	hypothetical protein	Um_chr03:1,348,039-1,349,155:-	1348141	198
UMAG_01949	hypothetical protein	Um_chr03:1,401,844-1,403,322:+	1403162	140
UMAG_01967	related to AIF1 - mitochondrial cell death effector	Um_chr03:1,450,751-1,452,535:-	1450929	122
UMAG_01982	related to aminotriazole resistance protein	Um_chr03:1,485,631-1,487,886:+	1487666	80
UMAG_01984	probable ADH1 - alcohol dehydrogenase I	Um_chr03:1,489,252-1,490,964:-	1489488	64
UMAG_01991	hypothetical protein	Um_chr03:1,510,135-1,513,497:+	1513283	86
UMAG_02019	probable Chitin deacetylase	Um_chr03:1,581,755-1,583,755:-	1581821	234
UMAG_11775	hypothetical protein	Um_chr04:20,034-20,918:-	20059	275
UMAG_05087	hypothetical protein	Um_chr04:57,715-60,612:+	60403	91
UMAG_05104	hypothetical protein	Um_chr04:104,063-107,179:-	104076	287
UMAG_05105	probable phosphate transport protein MIR1	Um_chr04:112,401-114,408:+	114300	192
UMAG_10197	probable 40S ribosomal protein S23	Um_chr04:396,916-398,244:+	398232	288
UMAG_02093	hypothetical protein	Um_chr05:219,970-222,387:+	222153	66
UMAG_02104	probable Regulator of G-Protein Signaling Protein	Um_chr05:259,832-262,723:+	262709	286
UMAG_02148	related to positive effector protein GCN20	Um_chr05:356,556-359,759:+	359509	50
UMAG_02151	related to 2,5-diketo-D-gluconic acid reductase	Um_chr05:364,857-366,317:-	364961	196
UMAG_02158	probable DUG1 - Cys-Gly metallo-di-peptidase	Um_chr05:384,929-386,962:+	386766	104
UMAG_02165	hypothetical protein	Um_chr05:404,223-406,415:-	404403	120
UMAG_02191	hypothetical protein	Um_chr05:467,407-470,268:+	470038	70
UMAG_02197	hypothetical protein	Um_chr05:479,924-481,816:-	479955	269
UMAG_12098	hypothetical protein	Um_chr05:490,272-491,069:+	491063	294
UMAG_02223	related to acid phosphatase	Um_chr05:552,922-554,998:-	552974	248
UMAG_02245	probable SEC13 - protein transport protein	Um_chr05:613,719-615,413:-	613773	246
UMAG_02260	hypothetical protein	Um_chr05:671,856-678,373:-	672016	140
UMAG_02273	hypothetical protein	Um_chr05:716,215-718,461:-	716372	143
UMAG_02318	hypothetical protein	Um_chr05:845,489-848,146:+	847933	87
UMAG_02331	MAP kinase	Um_chr05:884,801-887,002:-	884857	244
UMAG_02338	related to PEP12 syntaxin (T-SNARE), vacuolar	Um_chr05:900,387-901,913:+	901781	168
UMAG_10127	probable 60s ribosomal protein L21-A	Um_chr05:937,121-939,087:-	937192	229
UMAG_02360	hypothetical protein	Um_chr05:956,412-957,791:-	956509	203
UMAG_02377	probable cytochrome c peroxidase precursor	Um_chr05:1,007,537-1,009,333:-	1007758	79
UMAG_02381	hypothetical protein	Um_chr05:1,020,911-1,023,157:-	1021065	146
UMAG_02404	related to CAC2 - component of the chromatin assembly complex	Um_chr05:1,083,501-1,086,956:+	1086786	130
UMAG_02411	glyoxaloxidase 1	Um_chr05:1,102,268-1,105,456:-	1102338	230
UMAG_02422	related to CDC24 - GTP/GDP exchange factor for Cdc42p	Um_chr05:1,139,307-1,143,215:+	1143041	126
UMAG_02450	probable HYP2 - translation initiation factor eIF5A.1	Um_chr05:1,226,862-1,228,688:+	1228628	240
UMAG_02461	probable LPD1 - dihydrolipoamide dehydrogenase precursor	Um_chr05:1,267,854-1,269,980:+	1269922	242
UMAG_02463	hypothetical protein	Um_chr05:1,276,955-1,278,595:-	1277139	116
UMAG_02476	related to coatomer delta subunit (delta-coat protein)	Um_chr05:1,313,286-1,315,550:-	1313443	143
UMAG_02481	hypothetical protein	Um_chr05:1,326,634-1,329,630:+	1329451	121
UMAG_02491	glyceraldehyde 3-phosphate dehydrogenase (isoform A)	Um_chr05:1,350,400-1,352,629:-	1350474	226
UMAG_02504	hypothetical protein	Um_chr05:1,385,793-1,387,893:+	1387655	62
UMAG_02514	related to UPF3 - Nonsense-mediated mRNA decay protein	Um_chr06:30,068-31,884:-	30252	116
UMAG_02517	Guanine nucleotide-binding protein alpha-2 subunit	Um_chr06:37,783-39,453:+	39407	254
UMAG_11412	probable RPL43B - 60S large subunit ribosomal protein	Um_chr06:40,330-42,323:-	40395	235
UMAG_02525	related to ring finger protein 14	Um_chr06:63,628-66,381:-	63901	27
UMAG_02542	hypothetical protein	Um_chr06:101,892-104,000:+	103797	97
UMAG_02549	b-induced zinc finger protein	Um_chr06:126,675-129,626:-	126713	262
UMAG_02564	related to RRP7 - essential protein involved in rRNA processing and ribosome biogenesis	Um_chr06:184,200-185,930:-	184424	76
UMAG_02577	probable 6-phosphogluconate dehydrogenase	Um_chr06:228,789-231,393:+	231250	157
UMAG_02578	related to Het-c heterokaryon incompatibility protein	Um_chr06:231,836-235,441:+	235224	83
UMAG_02645	probable DIB1 - 17-kDa component of the U4/U6aU5 tri-snRNP	Um_chr06:464,779-466,006:-	464949	130
UMAG_02682	related to MAM3 - protein required for normal mitochondrial morphology	Um_chr06:560,992-564,582:+	564482	200
UMAG_02683	related to ARA2 - NAD-dependent arabinose dehydrogenase	Um_chr06:564,641-566,653:+	566389	36
UMAG_02686	related to ATM1 - Mitochondrial inner membrane ABC transporter involved in the maturation of cytosolic iron-sulfur (Fe/S) cluster-containing proteins	Um_chr06:570,871-574,641:+	574537	196
UMAG_02687	hypothetical protein	Um_chr06:575,191-578,178:+	577965	87
UMAG_11921	related to metallothionein	Um_chr06:600,633-601,409:+	601407	298
UMAG_02704	related to allantoate permease	Um_chr06:652,387-654,753:-	652645	42
UMAG_02707	hypothetical protein	Um_chr06:666,442-667,704:+	667642	238
UMAG_02710	probable HHF1 - histone H4	Um_chr06:672,891-673,904:+	673765	161
UMAG_02715	probable POT1 - acetyl-CoA C-acyltransferase, peroxisomal	Um_chr06:691,355-693,344:+	693121	77
UMAG_02718	related to PIF1 - DNA helicase involved in mitochondrial DNA repair and telomere length control	Um_chr06:706,077-708,797:-	706217	160
UMAG_02741	related to CBK1 - Serine/threonine protein kinase involved in cell wall biosynthesis	Um_chr06:785,812-790,086:+	790007	221
UMAG_02758	related to Chitinase A precursor	Um_chr06:835,257-836,996:-	835424	133
UMAG_02763	hypothetical protein	Um_chr06:845,861-848,716:-	846057	104
UMAG_02783	related to branched-chain amino acid aminotransferase	Um_chr06:910,156-911,952:-	910177	279
UMAG_02811	related to 2,3-diaminopropionate ammonia-lyase	Um_chr06:1,004,774-1,006,558:+	1006292	34
UMAG_02835	hypothetical protein	Um_chr07:62,625-67,660:-	62626	299
UMAG_11486	hypothetical protein	Um_chr07:162,344-164,167:+	164133	266
UMAG_11491	hypothetical protein	Um_chr07:188,905-191,586:+	191453	167
UMAG_02902	related to BAG7 - Rho GTPase activating protein	Um_chr07:265,563-267,818:+	267778	260
UMAG_02922	probable sulfite reductase cys-4	Um_chr07:329,901-335,000:+	334861	161
UMAG_02954	hypothetical protein	Um_chr07:444,682-450,333:-	444864	118
UMAG_02959	related to ACB1 - Acyl-CoA-binding protein	Um_chr07:462,439-463,763:+	463632	169
UMAG_03069	probable acetyl-CoA synthetase	Um_chr07:779,149-781,986:-	779324	125
UMAG_11946	probable UDP-galactopyranose mutase	Um_chr07:856,797-858,980:-	856959	138
UMAG_11952	probable heat shock protein 80 (C-terminal fragment)	Um_chr08:19,463-21,082:-	19649	114
UMAG_03171	related to GCN3 - translation initiation factor eIF2B, 34 KD, alpha subunit	Um_chr08:133,215-135,010:-	133399	116
UMAG_10641	related to SKT5 - protoplast regeneration and killer toxin resistance protein	Um_chr08:263,966-267,868:+	267694	126
UMAG_15004	probable malate synthase, glyoxisomal	Um_chr08:457,887-460,281:-	458100	87
UMAG_10441	probable synaptobrevin (v-SNARE) homolog present on post-Golgi vesicles	Um_chr09:156,592-158,130:-	156752	140
UMAG_11960	hypothetical protein	Um_chr09:601,386-603,770:-	601430	256
UMAG_03689	related to TAD2 - subunit of tRNA-specific adenosine-34 deaminase	Um_chr10:146,031-147,678:+	147432	54
UMAG_11964	hypothetical protein	Um_chr10:311,650-314,958:-	311812	138
UMAG_15008	probable PGI1 - Glucose-6-phosphate isomerase	Um_chr11:428,368-430,534:+	430351	117
UMAG_12251	related to MIM1 – mitochondrial protein required for outer membrane protein import	Um_chr11:574,563-575,792:-	574752	111
UMAG_04138	probable TAL1 - transaldolase	Um_chr12:130,464-132,230:+	132058	128
UMAG_04159	probable RKI1 - D-ribose-5-phosphate ketol-isomerase	Um_chr12:201,271-202,731:+	202530	99
UMAG_10416	hypothetical protein	Um_chr12:486,050-487,951:-	486294	56
UMAG_04270	probable DPS1 - aspartyl-tRNA synthetase, cytosolic	Um_chr12:548,366-550,654:-	548578	88
UMAG_11536	probable RPL5 - 60S large subunit ribosomal protein L5.e	Um_chr13:436,991-438,762:-	437111	180
UMAG_04473	related to MTC5 - subunit of the SEA complex	Um_chr14:560,049-564,656:+	564441	85
UMAG_11978	hypothetical protein	Um_chr14:599,063-600,685:+	600648	263
UMAG_04943	probable 40S ribosomal protein S26	Um_chr15:186,792-188,677:+	188622	245
UMAG_12294	related to SCS3 - protein required for inositol prototrophy	Um_chr15:363,223-364,968:+	364832	164
UMAG_10711	probable ribosomal protein S3aE	Um_chr15:487,211-489,528:+	489421	193
UMAG_05782	capsule-associated protein-like protein	Um_chr16:507,258-509,885:+	509682	97
UMAG_12001	probable NADH-ubiquinone oxidoreductase 12 kDa subunit	Um_chr17:198,623-199,769:+	199582	113
UMAG_05498	related to putative oxysterol-binding protein OSBP	Um_chr18:194,705-196,504:-	194735	270
UMAG_05549	probable myo-inositol 1-phosphate synthase (MIPS)	Um_chr18:339,352-341,643:-	339430	222
UMAG_12038	probable GOT1 - Membrane protein required for ER to Golgi transport	Um_chr22:189,903-191,214:-	189963	240
UMAG_12050	probable ATP7 - F1F0-ATPase complex, FO D subunit	Um_chr23:279,001-281,017:-	279194	107
